# Identification of Southeast Asian *Anopheles* mosquito species with matrix-assisted laser desorption/ionization time-of-flight mass spectrometry using a cross-correlation approach

**DOI:** 10.1101/2024.07.10.602996

**Authors:** Victor Chaumeau, Sunisa Sawasdichai, Thu Zar Ma Ma Moe Min, Thithiwarada Kularbkeeree, Naw Jaruwan, Naw Gloria, Naw Yu Lee, Muesuwa Trackoolchengkaew, Monticha Phanaphadungtham, Patcharamai Rongthong, Aritsara Inta, Wanitda Watthanaworawit, François Nosten

## Abstract

Matrix-assisted laser desorption/ionization time-of-flight mass spectrometry (MALDI-TOF MS) is proposed for mosquito species identification. The absence of public repositories for sharing mass spectra and of open-source data analysis pipelines for fingerprint matching to mosquito species limits widespread use of this technology. The objective of this study was to develop an open-source data analysis pipeline for *Anopheles* species identification with MALDI-TOF MS. Malaria mosquitos were captured in 33 villages in Karen (Kayin) state in Myanmar. 359 specimens were identified with DNA barcodes and assigned to 21 sensu stricto species and 5 sibling species pairs or complexes. 3584 mass spectra of the head of these specimens identified with DNA barcoding were acquired and the similarity between mass spectra was quantified using a cross-correlation approach adapted from the published literature. A simulation experiment was carried out to evaluate the performance of species identification with MALDI-TOF MS at varying thresholds of cross-correlation index for the algorithm to output an identification result and with varying numbers of technical replicates for the tested specimens, considering PCR identification results as the reference. With one spot and a threshold value of −14 for the cross-correlation index on the log scale, the sensitivity was 0.99 (95%CrI: 0.98 to 1.00), the predictive positive value was 0.99 (95%CrI: 0.98 to 0.99) and the accuracy was 0.98 (95%CrI: 0.97 to 0.99). It was not possible to directly estimate the sensitivity and negative predictive value because there was no true negative in the assessment. In conclusion, the modified cross-correlation approach can be used for matching mass spectral fingerprints to predefined taxa and MALDI-TOF MS is a valuable tool for rapid, accurate and affordable identification of malaria mosquitos.
