## Appendix for "Identification of Southeast Asian *Anopheles* mosquito species with matrix-assisted laser desorption/ionization time-of-flight mass spectrometry using a cross-correlation approach": tableS1_sensitivity_analysis.csv

threshold	spot	sensitivity2	specificity2	ppv2	accuracy2
-20	1	1 (0.99 to 1)	0 (0 to 0.01)	0.92 (0.9 to 0.95)	0.92 (0.9 to 0.95)
-20	2	1 (1 to 1)	0 (0 to 0)	0.93 (0.91 to 0.96)	0.93 (0.91 to 0.96)
-20	3	1 (1 to 1)	0 (0 to 0)	0.93 (0.91 to 0.95)	0.93 (0.91 to 0.95)
-20	4	1 (1 to 1)	0 (0 to 0)	0.93 (0.91 to 0.95)	0.93 (0.91 to 0.95)
-20	5	1 (1 to 1)	0 (0 to 0)	0.93 (0.91 to 0.95)	0.93 (0.91 to 0.95)
-20	6	1 (1 to 1)	0 (0 to 0)	0.93 (0.91 to 0.95)	0.93 (0.91 to 0.95)
-20	7	1 (1 to 1)	0 (0 to 0)	0.92 (0.91 to 0.94)	0.92 (0.91 to 0.94)
-20	8	1 (1 to 1)	0 (0 to 0)	0.92 (0.91 to 0.94)	0.92 (0.91 to 0.94)
-20	9	1 (1 to 1)	0 (0 to 0)	0.92 (0.92 to 0.93)	0.92 (0.92 to 0.93)
-19.5	1	1 (0.99 to 1)	0 (0 to 0.01)	0.92 (0.9 to 0.95)	0.92 (0.9 to 0.95)
-19.5	2	1 (1 to 1)	0 (0 to 0)	0.93 (0.91 to 0.96)	0.93 (0.91 to 0.96)
-19.5	3	1 (1 to 1)	0 (0 to 0)	0.93 (0.91 to 0.95)	0.93 (0.91 to 0.95)
-19.5	4	1 (1 to 1)	0 (0 to 0)	0.93 (0.91 to 0.95)	0.93 (0.91 to 0.95)
-19.5	5	1 (1 to 1)	0 (0 to 0)	0.93 (0.91 to 0.95)	0.93 (0.91 to 0.95)
-19.5	6	1 (1 to 1)	0 (0 to 0)	0.93 (0.91 to 0.95)	0.93 (0.91 to 0.95)
-19.5	7	1 (1 to 1)	0 (0 to 0)	0.92 (0.91 to 0.94)	0.92 (0.91 to 0.94)
-19.5	8	1 (1 to 1)	0 (0 to 0)	0.92 (0.91 to 0.94)	0.92 (0.91 to 0.94)
-19.5	9	1 (1 to 1)	0 (0 to 0)	0.92 (0.92 to 0.93)	0.92 (0.92 to 0.93)
-19	1	1 (0.99 to 1)	0 (0 to 0.01)	0.92 (0.9 to 0.95)	0.92 (0.9 to 0.95)
-19	2	1 (1 to 1)	0 (0 to 0)	0.93 (0.91 to 0.96)	0.93 (0.91 to 0.96)
-19	3	1 (1 to 1)	0 (0 to 0)	0.93 (0.91 to 0.95)	0.93 (0.91 to 0.95)
-19	4	1 (1 to 1)	0 (0 to 0)	0.93 (0.91 to 0.95)	0.93 (0.91 to 0.95)
-19	5	1 (1 to 1)	0 (0 to 0)	0.93 (0.91 to 0.95)	0.93 (0.91 to 0.95)
-19	6	1 (1 to 1)	0 (0 to 0)	0.93 (0.91 to 0.95)	0.93 (0.91 to 0.95)
-19	7	1 (1 to 1)	0 (0 to 0)	0.92 (0.91 to 0.94)	0.92 (0.91 to 0.94)
-19	8	1 (1 to 1)	0 (0 to 0)	0.92 (0.91 to 0.94)	0.92 (0.91 to 0.94)
-19	9	1 (1 to 1)	0 (0 to 0)	0.92 (0.92 to 0.93)	0.92 (0.92 to 0.93)
-18.5	1	1 (0.98 to 1)	0 (0 to 0.02)	0.93 (0.9 to 0.95)	0.92 (0.9 to 0.95)
-18.5	2	1 (1 to 1)	0 (0 to 0)	0.93 (0.91 to 0.96)	0.93 (0.91 to 0.96)
-18.5	3	1 (1 to 1)	0 (0 to 0)	0.93 (0.91 to 0.95)	0.93 (0.91 to 0.95)
-18.5	4	1 (1 to 1)	0 (0 to 0)	0.93 (0.91 to 0.95)	0.93 (0.91 to 0.95)
-18.5	5	1 (1 to 1)	0 (0 to 0)	0.93 (0.91 to 0.95)	0.93 (0.91 to 0.95)
-18.5	6	1 (1 to 1)	0 (0 to 0)	0.93 (0.91 to 0.95)	0.93 (0.91 to 0.95)
-18.5	7	1 (1 to 1)	0 (0 to 0)	0.92 (0.91 to 0.94)	0.92 (0.91 to 0.94)
-18.5	8	1 (1 to 1)	0 (0 to 0)	0.92 (0.91 to 0.94)	0.92 (0.91 to 0.94)
-18.5	9	1 (1 to 1)	0 (0 to 0)	0.92 (0.92 to 0.93)	0.92 (0.92 to 0.93)
-18	1	1 (0.98 to 1)	0.01 (0 to 0.03)	0.93 (0.9 to 0.95)	0.92 (0.9 to 0.95)
-18	2	1 (1 to 1)	0 (0 to 0)	0.93 (0.91 to 0.96)	0.93 (0.91 to 0.96)
-18	3	1 (1 to 1)	0 (0 to 0)	0.93 (0.91 to 0.95)	0.93 (0.91 to 0.95)
-18	4	1 (1 to 1)	0 (0 to 0)	0.93 (0.91 to 0.95)	0.93 (0.91 to 0.95)
-18	5	1 (1 to 1)	0 (0 to 0)	0.93 (0.91 to 0.95)	0.93 (0.91 to 0.95)
-18	6	1 (1 to 1)	0 (0 to 0)	0.93 (0.91 to 0.95)	0.93 (0.91 to 0.95)
-18	7	1 (1 to 1)	0 (0 to 0)	0.92 (0.91 to 0.94)	0.92 (0.91 to 0.94)
-18	8	1 (1 to 1)	0 (0 to 0)	0.92 (0.91 to 0.94)	0.92 (0.91 to 0.94)
-18	9	1 (1 to 1)	0 (0 to 0)	0.92 (0.92 to 0.93)	0.92 (0.92 to 0.93)
-17.5	1	1 (0.98 to 1)	0.01 (0 to 0.04)	0.93 (0.9 to 0.95)	0.92 (0.9 to 0.95)
-17.5	2	1 (1 to 1)	0 (0 to 0.01)	0.93 (0.91 to 0.96)	0.93 (0.91 to 0.96)
-17.5	3	1 (1 to 1)	0 (0 to 0)	0.93 (0.91 to 0.95)	0.93 (0.91 to 0.95)
-17.5	4	1 (1 to 1)	0 (0 to 0)	0.93 (0.91 to 0.95)	0.93 (0.91 to 0.95)
-17.5	5	1 (1 to 1)	0 (0 to 0)	0.93 (0.91 to 0.95)	0.93 (0.91 to 0.95)
-17.5	6	1 (1 to 1)	0 (0 to 0)	0.93 (0.91 to 0.95)	0.93 (0.91 to 0.95)
-17.5	7	1 (1 to 1)	0 (0 to 0)	0.92 (0.91 to 0.94)	0.92 (0.91 to 0.94)
-17.5	8	1 (1 to 1)	0 (0 to 0)	0.92 (0.91 to 0.94)	0.92 (0.91 to 0.94)
-17.5	9	1 (1 to 1)	0 (0 to 0)	0.92 (0.92 to 0.93)	0.92 (0.92 to 0.93)
-17	1	0.99 (0.97 to 1)	0.02 (0 to 0.05)	0.93 (0.9 to 0.95)	0.92 (0.9 to 0.95)
-17	2	1 (0.99 to 1)	0 (0 to 0.02)	0.93 (0.91 to 0.96)	0.93 (0.91 to 0.96)
-17	3	1 (1 to 1)	0 (0 to 0.01)	0.93 (0.91 to 0.95)	0.93 (0.91 to 0.95)
-17	4	1 (1 to 1)	0 (0 to 0)	0.93 (0.91 to 0.95)	0.93 (0.91 to 0.95)
-17	5	1 (1 to 1)	0 (0 to 0)	0.93 (0.91 to 0.95)	0.93 (0.91 to 0.95)
-17	6	1 (1 to 1)	0 (0 to 0)	0.93 (0.91 to 0.95)	0.93 (0.91 to 0.95)
-17	7	1 (1 to 1)	0 (0 to 0)	0.92 (0.91 to 0.94)	0.92 (0.91 to 0.94)
-17	8	1 (1 to 1)	0 (0 to 0)	0.92 (0.91 to 0.94)	0.92 (0.91 to 0.94)
-17	9	1 (1 to 1)	0 (0 to 0)	0.92 (0.92 to 0.93)	0.92 (0.92 to 0.93)
-16.5	1	0.99 (0.97 to 1)	0.05 (0.02 to 0.09)	0.93 (0.9 to 0.96)	0.92 (0.9 to 0.95)
-16.5	2	1 (0.99 to 1)	0.02 (0 to 0.04)	0.93 (0.91 to 0.96)	0.93 (0.91 to 0.96)
-16.5	3	1 (1 to 1)	0.01 (0 to 0.02)	0.93 (0.91 to 0.95)	0.93 (0.91 to 0.95)
-16.5	4	1 (1 to 1)	0 (0 to 0.01)	0.93 (0.91 to 0.95)	0.93 (0.91 to 0.95)
-16.5	5	1 (1 to 1)	0 (0 to 0.01)	0.93 (0.91 to 0.95)	0.93 (0.91 to 0.95)
-16.5	6	1 (1 to 1)	0 (0 to 0.01)	0.93 (0.91 to 0.95)	0.93 (0.91 to 0.95)
-16.5	7	1 (1 to 1)	0 (0 to 0.01)	0.92 (0.91 to 0.94)	0.92 (0.91 to 0.94)
-16.5	8	1 (1 to 1)	0 (0 to 0)	0.92 (0.91 to 0.94)	0.92 (0.91 to 0.94)
-16.5	9	1 (1 to 1)	0 (0 to 0)	0.92 (0.92 to 0.93)	0.92 (0.92 to 0.93)
-16	1	0.99 (0.97 to 1)	0.09 (0.05 to 0.12)	0.93 (0.9 to 0.96)	0.92 (0.9 to 0.95)
-16	2	1 (0.99 to 1)	0.04 (0.02 to 0.06)	0.93 (0.91 to 0.96)	0.93 (0.91 to 0.96)
-16	3	1 (1 to 1)	0.03 (0.01 to 0.05)	0.93 (0.91 to 0.95)	0.93 (0.91 to 0.95)
-16	4	1 (1 to 1)	0.02 (0.01 to 0.04)	0.93 (0.91 to 0.95)	0.93 (0.91 to 0.95)
-16	5	1 (1 to 1)	0.01 (0.01 to 0.03)	0.93 (0.91 to 0.95)	0.93 (0.91 to 0.95)
-16	6	1 (1 to 1)	0.01 (0.01 to 0.03)	0.93 (0.91 to 0.95)	0.93 (0.91 to 0.95)
-16	7	1 (1 to 1)	0.01 (0.01 to 0.02)	0.92 (0.91 to 0.94)	0.92 (0.91 to 0.94)
-16	8	1 (1 to 1)	0.01 (0.01 to 0.02)	0.92 (0.91 to 0.94)	0.92 (0.91 to 0.94)
-16	9	1 (1 to 1)	0.01 (0.01 to 0.01)	0.92 (0.92 to 0.93)	0.92 (0.92 to 0.93)
-15.5	1	0.99 (0.96 to 1)	0.12 (0.08 to 0.17)	0.93 (0.9 to 0.96)	0.92 (0.89 to 0.95)
-15.5	2	1 (0.99 to 1)	0.07 (0.04 to 0.1)	0.93 (0.91 to 0.96)	0.93 (0.91 to 0.96)
-15.5	3	1 (1 to 1)	0.05 (0.03 to 0.08)	0.93 (0.91 to 0.95)	0.93 (0.91 to 0.95)
-15.5	4	1 (1 to 1)	0.04 (0.02 to 0.06)	0.93 (0.91 to 0.95)	0.93 (0.91 to 0.95)
-15.5	5	1 (1 to 1)	0.04 (0.02 to 0.06)	0.93 (0.91 to 0.95)	0.93 (0.91 to 0.95)
-15.5	6	1 (1 to 1)	0.03 (0.02 to 0.05)	0.93 (0.91 to 0.95)	0.93 (0.91 to 0.95)
-15.5	7	1 (1 to 1)	0.03 (0.02 to 0.04)	0.92 (0.91 to 0.94)	0.92 (0.91 to 0.94)
-15.5	8	1 (1 to 1)	0.02 (0.02 to 0.04)	0.92 (0.91 to 0.94)	0.92 (0.91 to 0.94)
-15.5	9	1 (1 to 1)	0.02 (0.02 to 0.03)	0.92 (0.92 to 0.93)	0.92 (0.92 to 0.93)
-15	1	0.98 (0.95 to 1)	0.19 (0.14 to 0.25)	0.94 (0.91 to 0.96)	0.91 (0.88 to 0.94)
-15	2	1 (0.99 to 1)	0.11 (0.09 to 0.14)	0.94 (0.91 to 0.96)	0.93 (0.91 to 0.96)
-15	3	1 (0.99 to 1)	0.09 (0.07 to 0.11)	0.93 (0.91 to 0.95)	0.93 (0.91 to 0.95)
-15	4	1 (1 to 1)	0.08 (0.06 to 0.1)	0.93 (0.91 to 0.95)	0.93 (0.91 to 0.95)
-15	5	1 (1 to 1)	0.07 (0.05 to 0.09)	0.93 (0.91 to 0.95)	0.93 (0.91 to 0.95)
-15	6	1 (1 to 1)	0.07 (0.05 to 0.09)	0.93 (0.91 to 0.95)	0.93 (0.91 to 0.95)
-15	7	1 (1 to 1)	0.06 (0.05 to 0.08)	0.92 (0.91 to 0.94)	0.92 (0.91 to 0.94)
-15	8	1 (1 to 1)	0.06 (0.05 to 0.08)	0.92 (0.91 to 0.94)	0.92 (0.91 to 0.94)
-15	9	1 (1 to 1)	0.05 (0.05 to 0.07)	0.92 (0.92 to 0.93)	0.92 (0.92 to 0.93)
-14.5	1	0.97 (0.93 to 1)	0.28 (0.22 to 0.33)	0.94 (0.91 to 0.96)	0.91 (0.87 to 0.94)
-14.5	2	1 (0.98 to 1)	0.17 (0.13 to 0.21)	0.94 (0.91 to 0.96)	0.93 (0.9 to 0.96)
-14.5	3	1 (0.99 to 1)	0.13 (0.1 to 0.16)	0.93 (0.91 to 0.95)	0.93 (0.91 to 0.95)
-14.5	4	1 (1 to 1)	0.11 (0.1 to 0.14)	0.93 (0.91 to 0.95)	0.93 (0.91 to 0.95)
-14.5	5	1 (1 to 1)	0.1 (0.1 to 0.13)	0.93 (0.91 to 0.95)	0.93 (0.91 to 0.95)
-14.5	6	1 (1 to 1)	0.1 (0.1 to 0.12)	0.93 (0.91 to 0.95)	0.93 (0.91 to 0.95)
-14.5	7	1 (1 to 1)	0.1 (0.1 to 0.11)	0.92 (0.91 to 0.94)	0.92 (0.91 to 0.94)
-14.5	8	1 (1 to 1)	0.1 (0.1 to 0.11)	0.92 (0.91 to 0.94)	0.92 (0.91 to 0.94)
-14.5	9	1 (1 to 1)	0.1 (0.1 to 0.1)	0.92 (0.92 to 0.93)	0.92 (0.92 to 0.93)
-14	1	0.96 (0.92 to 0.99)	0.39 (0.32 to 0.46)	0.94 (0.92 to 0.96)	0.9 (0.87 to 0.94)
-14	2	0.99 (0.98 to 1)	0.27 (0.22 to 0.31)	0.94 (0.91 to 0.96)	0.93 (0.9 to 0.95)
-14	3	1 (0.99 to 1)	0.22 (0.18 to 0.26)	0.93 (0.91 to 0.95)	0.93 (0.9 to 0.95)
-14	4	1 (0.99 to 1)	0.19 (0.16 to 0.23)	0.93 (0.91 to 0.95)	0.93 (0.91 to 0.95)
-14	5	1 (1 to 1)	0.18 (0.15 to 0.21)	0.93 (0.91 to 0.95)	0.93 (0.91 to 0.95)
-14	6	1 (1 to 1)	0.17 (0.14 to 0.19)	0.93 (0.91 to 0.95)	0.93 (0.91 to 0.95)
-14	7	1 (1 to 1)	0.16 (0.14 to 0.18)	0.92 (0.91 to 0.94)	0.92 (0.91 to 0.94)
-14	8	1 (1 to 1)	0.15 (0.14 to 0.17)	0.92 (0.91 to 0.94)	0.92 (0.91 to 0.94)
-14	9	1 (1 to 1)	0.14 (0.14 to 0.16)	0.92 (0.92 to 0.93)	0.92 (0.92 to 0.93)
-13.5	1	0.93 (0.89 to 0.97)	0.51 (0.45 to 0.58)	0.95 (0.92 to 0.97)	0.89 (0.85 to 0.92)
-13.5	2	0.98 (0.95 to 1)	0.37 (0.31 to 0.44)	0.94 (0.92 to 0.96)	0.92 (0.9 to 0.94)
-13.5	3	0.99 (0.97 to 1)	0.31 (0.27 to 0.35)	0.93 (0.91 to 0.96)	0.92 (0.9 to 0.95)
-13.5	4	0.99 (0.98 to 1)	0.28 (0.23 to 0.31)	0.93 (0.91 to 0.95)	0.92 (0.9 to 0.95)
-13.5	5	0.99 (0.99 to 1)	0.25 (0.21 to 0.29)	0.93 (0.91 to 0.95)	0.92 (0.9 to 0.94)
-13.5	6	1 (0.99 to 1)	0.23 (0.2 to 0.26)	0.93 (0.91 to 0.95)	0.92 (0.9 to 0.94)
-13.5	7	1 (0.99 to 1)	0.21 (0.19 to 0.24)	0.92 (0.91 to 0.94)	0.92 (0.9 to 0.94)
-13.5	8	1 (0.99 to 1)	0.2 (0.19 to 0.23)	0.92 (0.91 to 0.94)	0.92 (0.91 to 0.94)
-13.5	9	1 (0.99 to 1)	0.19 (0.19 to 0.21)	0.92 (0.92 to 0.93)	0.92 (0.91 to 0.93)
-13	1	0.91 (0.86 to 0.94)	0.65 (0.58 to 0.71)	0.95 (0.93 to 0.97)	0.87 (0.83 to 0.9)
-13	2	0.96 (0.93 to 0.98)	0.51 (0.46 to 0.58)	0.94 (0.92 to 0.97)	0.9 (0.88 to 0.93)
-13	3	0.98 (0.95 to 1)	0.45 (0.4 to 0.5)	0.94 (0.91 to 0.96)	0.91 (0.89 to 0.94)
-13	4	0.99 (0.97 to 1)	0.4 (0.36 to 0.45)	0.93 (0.91 to 0.95)	0.92 (0.9 to 0.94)
-13	5	0.99 (0.97 to 1)	0.37 (0.33 to 0.41)	0.93 (0.91 to 0.95)	0.92 (0.9 to 0.94)
-13	6	0.99 (0.98 to 1)	0.35 (0.31 to 0.38)	0.93 (0.91 to 0.95)	0.92 (0.9 to 0.94)
-13	7	1 (0.98 to 1)	0.33 (0.3 to 0.36)	0.92 (0.91 to 0.94)	0.92 (0.9 to 0.94)
-13	8	1 (0.99 to 1)	0.31 (0.3 to 0.34)	0.92 (0.91 to 0.94)	0.92 (0.91 to 0.94)
-13	9	1 (0.99 to 1)	0.3 (0.3 to 0.32)	0.92 (0.92 to 0.93)	0.92 (0.91 to 0.93)
-12.5	1	0.86 (0.81 to 0.9)	0.76 (0.71 to 0.82)	0.96 (0.93 to 0.98)	0.83 (0.78 to 0.88)
-12.5	2	0.91 (0.89 to 0.94)	0.67 (0.61 to 0.72)	0.95 (0.93 to 0.97)	0.88 (0.85 to 0.9)
-12.5	3	0.93 (0.91 to 0.96)	0.61 (0.55 to 0.67)	0.95 (0.92 to 0.97)	0.89 (0.86 to 0.9)
-12.5	4	0.94 (0.92 to 0.96)	0.56 (0.51 to 0.62)	0.94 (0.92 to 0.96)	0.89 (0.87 to 0.9)
-12.5	5	0.95 (0.93 to 0.97)	0.53 (0.49 to 0.58)	0.94 (0.92 to 0.96)	0.9 (0.87 to 0.91)
-12.5	6	0.96 (0.93 to 0.97)	0.5 (0.47 to 0.54)	0.93 (0.92 to 0.95)	0.9 (0.88 to 0.91)
-12.5	7	0.96 (0.94 to 0.97)	0.48 (0.45 to 0.51)	0.93 (0.92 to 0.95)	0.9 (0.88 to 0.9)
-12.5	8	0.96 (0.95 to 0.97)	0.46 (0.44 to 0.49)	0.93 (0.92 to 0.94)	0.9 (0.89 to 0.9)
-12.5	9	0.97 (0.96 to 0.97)	0.44 (0.43 to 0.47)	0.92 (0.92 to 0.94)	0.9 (0.89 to 0.9)
-12	1	0.82 (0.77 to 0.86)	0.85 (0.8 to 0.9)	0.97 (0.94 to 0.99)	0.8 (0.75 to 0.85)
-12	2	0.89 (0.86 to 0.91)	0.78 (0.73 to 0.83)	0.96 (0.94 to 0.98)	0.86 (0.83 to 0.89)
-12	3	0.9 (0.88 to 0.92)	0.74 (0.7 to 0.79)	0.96 (0.94 to 0.98)	0.87 (0.84 to 0.89)
-12	4	0.91 (0.89 to 0.93)	0.71 (0.68 to 0.76)	0.95 (0.94 to 0.97)	0.87 (0.85 to 0.89)
-12	5	0.91 (0.89 to 0.93)	0.69 (0.65 to 0.72)	0.95 (0.93 to 0.97)	0.87 (0.85 to 0.9)
-12	6	0.92 (0.9 to 0.93)	0.67 (0.64 to 0.7)	0.95 (0.93 to 0.96)	0.88 (0.86 to 0.89)
-12	7	0.92 (0.9 to 0.93)	0.65 (0.62 to 0.69)	0.94 (0.93 to 0.96)	0.88 (0.86 to 0.89)
-12	8	0.92 (0.91 to 0.93)	0.64 (0.61 to 0.67)	0.94 (0.94 to 0.96)	0.88 (0.86 to 0.89)
-12	9	0.93 (0.91 to 0.93)	0.62 (0.61 to 0.65)	0.94 (0.94 to 0.95)	0.88 (0.87 to 0.89)
-11.5	1	0.76 (0.71 to 0.81)	0.92 (0.89 to 0.96)	0.99 (0.96 to 1)	0.75 (0.7 to 0.81)
-11.5	2	0.84 (0.81 to 0.87)	0.88 (0.83 to 0.91)	0.98 (0.95 to 1)	0.83 (0.79 to 0.87)
-11.5	3	0.87 (0.84 to 0.89)	0.84 (0.8 to 0.88)	0.97 (0.95 to 0.99)	0.85 (0.82 to 0.88)
-11.5	4	0.88 (0.86 to 0.89)	0.82 (0.79 to 0.86)	0.97 (0.95 to 0.99)	0.86 (0.83 to 0.88)
-11.5	5	0.88 (0.87 to 0.89)	0.8 (0.78 to 0.84)	0.97 (0.95 to 0.98)	0.86 (0.84 to 0.88)
-11.5	6	0.89 (0.87 to 0.89)	0.79 (0.77 to 0.82)	0.96 (0.95 to 0.98)	0.86 (0.84 to 0.87)
-11.5	7	0.89 (0.87 to 0.89)	0.78 (0.76 to 0.81)	0.96 (0.95 to 0.97)	0.86 (0.84 to 0.87)
-11.5	8	0.89 (0.88 to 0.89)	0.77 (0.76 to 0.79)	0.96 (0.96 to 0.97)	0.86 (0.85 to 0.87)
-11.5	9	0.89 (0.88 to 0.89)	0.76 (0.76 to 0.78)	0.96 (0.96 to 0.97)	0.86 (0.85 to 0.87)
-11	1	0.69 (0.63 to 0.74)	0.96 (0.93 to 0.99)	1 (0.97 to 1)	0.69 (0.63 to 0.74)
-11	2	0.78 (0.75 to 0.82)	0.93 (0.9 to 0.96)	0.99 (0.97 to 1)	0.78 (0.74 to 0.82)
-11	3	0.81 (0.78 to 0.84)	0.91 (0.89 to 0.94)	0.99 (0.98 to 1)	0.81 (0.77 to 0.84)
-11	4	0.83 (0.8 to 0.86)	0.9 (0.88 to 0.92)	0.99 (0.98 to 1)	0.83 (0.8 to 0.86)
-11	5	0.84 (0.82 to 0.87)	0.89 (0.87 to 0.91)	0.99 (0.98 to 0.99)	0.84 (0.81 to 0.87)
-11	6	0.85 (0.83 to 0.88)	0.88 (0.86 to 0.9)	0.98 (0.98 to 0.99)	0.85 (0.82 to 0.87)
-11	7	0.86 (0.84 to 0.88)	0.88 (0.86 to 0.9)	0.98 (0.98 to 0.99)	0.85 (0.83 to 0.87)
-11	8	0.87 (0.85 to 0.88)	0.87 (0.86 to 0.89)	0.98 (0.98 to 0.99)	0.86 (0.84 to 0.88)
-11	9	0.88 (0.86 to 0.88)	0.86 (0.86 to 0.88)	0.98 (0.98 to 0.99)	0.87 (0.85 to 0.88)
-10.5	1	0.57 (0.51 to 0.64)	0.99 (0.97 to 1)	1 (0.98 to 1)	0.58 (0.52 to 0.64)
-10.5	2	0.69 (0.64 to 0.73)	0.99 (0.97 to 1)	1 (0.97 to 1)	0.7 (0.65 to 0.73)
-10.5	3	0.74 (0.7 to 0.77)	0.98 (0.96 to 1)	0.99 (0.97 to 1)	0.73 (0.7 to 0.77)
-10.5	4	0.76 (0.73 to 0.79)	0.97 (0.96 to 0.99)	0.99 (0.97 to 1)	0.76 (0.72 to 0.79)
-10.5	5	0.77 (0.75 to 0.8)	0.97 (0.95 to 0.99)	0.99 (0.97 to 1)	0.77 (0.74 to 0.8)
-10.5	6	0.79 (0.76 to 0.81)	0.97 (0.95 to 0.98)	0.99 (0.98 to 1)	0.78 (0.76 to 0.8)
-10.5	7	0.79 (0.77 to 0.81)	0.96 (0.95 to 0.98)	0.98 (0.98 to 1)	0.79 (0.77 to 0.81)
-10.5	8	0.8 (0.78 to 0.81)	0.96 (0.95 to 0.98)	0.98 (0.98 to 1)	0.79 (0.77 to 0.81)
-10.5	9	0.81 (0.79 to 0.81)	0.95 (0.95 to 0.97)	0.98 (0.98 to 0.99)	0.8 (0.78 to 0.81)
-10	1	0.48 (0.42 to 0.53)	1 (1 to 1)	1 (1 to 1)	0.49 (0.43 to 0.54)
-10	2	0.59 (0.54 to 0.64)	1 (1 to 1)	1 (1 to 1)	0.6 (0.55 to 0.65)
-10	3	0.65 (0.6 to 0.69)	1 (1 to 1)	1 (1 to 1)	0.66 (0.61 to 0.7)
-10	4	0.69 (0.65 to 0.72)	1 (1 to 1)	1 (1 to 1)	0.7 (0.66 to 0.72)
-10	5	0.71 (0.67 to 0.74)	1 (1 to 1)	1 (1 to 1)	0.71 (0.68 to 0.74)
-10	6	0.72 (0.69 to 0.75)	1 (1 to 1)	1 (1 to 1)	0.72 (0.7 to 0.75)
-10	7	0.73 (0.71 to 0.75)	1 (1 to 1)	1 (1 to 1)	0.73 (0.71 to 0.75)
-10	8	0.74 (0.72 to 0.75)	1 (1 to 1)	1 (1 to 1)	0.74 (0.72 to 0.75)
-10	9	0.75 (0.73 to 0.75)	1 (1 to 1)	1 (1 to 1)	0.75 (0.73 to 0.75)
-9.5	1	0.37 (0.32 to 0.44)	1 (1 to 1)	1 (1 to 1)	0.38 (0.33 to 0.45)
-9.5	2	0.49 (0.43 to 0.53)	1 (1 to 1)	1 (1 to 1)	0.5 (0.44 to 0.54)
-9.5	3	0.53 (0.49 to 0.58)	1 (1 to 1)	1 (1 to 1)	0.54 (0.5 to 0.59)
-9.5	4	0.56 (0.52 to 0.61)	1 (1 to 1)	1 (1 to 1)	0.57 (0.53 to 0.62)
-9.5	5	0.59 (0.55 to 0.62)	1 (1 to 1)	1 (1 to 1)	0.6 (0.56 to 0.63)
-9.5	6	0.6 (0.57 to 0.64)	1 (1 to 1)	1 (1 to 1)	0.61 (0.58 to 0.65)
-9.5	7	0.62 (0.59 to 0.64)	1 (1 to 1)	1 (1 to 1)	0.63 (0.6 to 0.65)
-9.5	8	0.63 (0.6 to 0.65)	1 (1 to 1)	1 (1 to 1)	0.64 (0.61 to 0.66)
-9.5	9	0.64 (0.62 to 0.65)	1 (1 to 1)	1 (1 to 1)	0.65 (0.63 to 0.66)
-9	1	0.23 (0.17 to 0.29)	1 (1 to 1)	1 (1 to 1)	0.25 (0.19 to 0.3)
-9	2	0.33 (0.28 to 0.38)	1 (1 to 1)	1 (1 to 1)	0.34 (0.3 to 0.39)
-9	3	0.39 (0.33 to 0.44)	1 (1 to 1)	1 (1 to 1)	0.4 (0.34 to 0.45)
-9	4	0.42 (0.37 to 0.46)	1 (1 to 1)	1 (1 to 1)	0.43 (0.38 to 0.47)
-9	5	0.45 (0.41 to 0.49)	1 (1 to 1)	1 (1 to 1)	0.46 (0.42 to 0.5)
-9	6	0.47 (0.43 to 0.5)	1 (1 to 1)	1 (1 to 1)	0.48 (0.44 to 0.5)
-9	7	0.48 (0.45 to 0.5)	1 (1 to 1)	1 (1 to 1)	0.49 (0.46 to 0.51)
-9	8	0.5 (0.47 to 0.51)	1 (1 to 1)	1 (1 to 1)	0.5 (0.48 to 0.52)
-9	9	0.5 (0.49 to 0.51)	1 (1 to 1)	1 (1 to 1)	0.51 (0.5 to 0.52)
-8.5	1	0.13 (0.08 to 0.17)	1 (1 to 1)	1 (1 to 1)	0.14 (0.1 to 0.19)
-8.5	2	0.19 (0.15 to 0.24)	1 (1 to 1)	1 (1 to 1)	0.21 (0.16 to 0.26)
-8.5	3	0.24 (0.19 to 0.28)	1 (1 to 1)	1 (1 to 1)	0.26 (0.21 to 0.3)
-8.5	4	0.27 (0.22 to 0.3)	1 (1 to 1)	1 (1 to 1)	0.29 (0.24 to 0.31)
-8.5	5	0.28 (0.25 to 0.32)	1 (1 to 1)	1 (1 to 1)	0.3 (0.27 to 0.33)
-8.5	6	0.3 (0.27 to 0.33)	1 (1 to 1)	1 (1 to 1)	0.31 (0.29 to 0.34)
-8.5	7	0.31 (0.28 to 0.34)	1 (1 to 1)	1 (1 to 1)	0.32 (0.3 to 0.35)
-8.5	8	0.32 (0.3 to 0.34)	1 (1 to 1)	1 (1 to 1)	0.33 (0.31 to 0.35)
-8.5	9	0.33 (0.31 to 0.34)	1 (1 to 1)	1 (1 to 1)	0.34 (0.32 to 0.35)
-8	1	0.06 (0.02 to 0.1)	1 (1 to 1)	NA (1 to 1)	0.08 (0.04 to 0.11)
-8	2	0.1 (0.06 to 0.14)	1 (1 to 1)	1 (1 to 1)	0.11 (0.08 to 0.15)
-8	3	0.13 (0.09 to 0.17)	1 (1 to 1)	1 (1 to 1)	0.14 (0.1 to 0.18)
-8	4	0.15 (0.11 to 0.18)	1 (1 to 1)	1 (1 to 1)	0.16 (0.12 to 0.2)
-8	5	0.17 (0.14 to 0.19)	1 (1 to 1)	1 (1 to 1)	0.18 (0.15 to 0.21)
-8	6	0.17 (0.15 to 0.2)	1 (1 to 1)	1 (1 to 1)	0.19 (0.16 to 0.22)
-8	7	0.18 (0.17 to 0.2)	1 (1 to 1)	1 (1 to 1)	0.2 (0.18 to 0.22)
-8	8	0.19 (0.17 to 0.2)	1 (1 to 1)	1 (1 to 1)	0.21 (0.19 to 0.22)
-8	9	0.2 (0.18 to 0.2)	1 (1 to 1)	1 (1 to 1)	0.22 (0.2 to 0.22)
-7.5	1	0.02 (0 to 0.04)	1 (1 to 1)	NA (1 to 1)	0.04 (0.02 to 0.06)
-7.5	2	0.03 (0.01 to 0.06)	1 (1 to 1)	NA (1 to 1)	0.05 (0.03 to 0.08)
-7.5	3	0.04 (0.02 to 0.08)	1 (1 to 1)	NA (1 to 1)	0.06 (0.04 to 0.1)
-7.5	4	0.06 (0.03 to 0.09)	1 (1 to 1)	1 (1 to 1)	0.08 (0.05 to 0.1)
-7.5	5	0.07 (0.04 to 0.1)	1 (1 to 1)	1 (1 to 1)	0.09 (0.06 to 0.11)
-7.5	6	0.08 (0.05 to 0.1)	1 (1 to 1)	1 (1 to 1)	0.1 (0.07 to 0.11)
-7.5	7	0.09 (0.06 to 0.11)	1 (1 to 1)	1 (1 to 1)	0.1 (0.08 to 0.12)
-7.5	8	0.1 (0.07 to 0.11)	1 (1 to 1)	1 (1 to 1)	0.11 (0.09 to 0.12)
-7.5	9	0.1 (0.08 to 0.11)	1 (1 to 1)	1 (1 to 1)	0.11 (0.1 to 0.12)
-7	1	0 (0 to 0.02)	1 (1 to 1)	NA (1 to 1)	0.02 (0.02 to 0.04)
-7	2	0.01 (0 to 0.03)	1 (1 to 1)	NA (1 to 1)	0.03 (0.02 to 0.05)
-7	3	0.02 (0 to 0.04)	1 (1 to 1)	NA (1 to 1)	0.04 (0.02 to 0.06)
-7	4	0.02 (0 to 0.04)	1 (1 to 1)	NA (1 to 1)	0.04 (0.02 to 0.06)
-7	5	0.03 (0.01 to 0.05)	1 (1 to 1)	NA (1 to 1)	0.05 (0.03 to 0.07)
-7	6	0.03 (0.01 to 0.05)	1 (1 to 1)	NA (1 to 1)	0.05 (0.03 to 0.07)
-7	7	0.04 (0.02 to 0.05)	1 (1 to 1)	1 (1 to 1)	0.06 (0.04 to 0.07)
-7	8	0.04 (0.02 to 0.05)	1 (1 to 1)	1 (1 to 1)	0.06 (0.04 to 0.07)
-7	9	0.05 (0.03 to 0.05)	1 (1 to 1)	1 (1 to 1)	0.07 (0.05 to 0.07)
-6.5	1	0 (0 to 0.01)	1 (1 to 1)	NA (1 to 1)	0.02 (0.02 to 0.03)
-6.5	2	0 (0 to 0.01)	1 (1 to 1)	NA (1 to 1)	0.02 (0.02 to 0.03)
-6.5	3	0 (0 to 0.01)	1 (1 to 1)	NA (1 to 1)	0.02 (0.02 to 0.03)
-6.5	4	0 (0 to 0.01)	1 (1 to 1)	NA (1 to 1)	0.02 (0.02 to 0.03)
-6.5	5	0 (0 to 0.01)	1 (1 to 1)	NA (1 to 1)	0.02 (0.02 to 0.03)
-6.5	6	0.01 (0 to 0.01)	1 (1 to 1)	NA (1 to 1)	0.03 (0.02 to 0.03)
-6.5	7	0.01 (0 to 0.01)	1 (1 to 1)	NA (1 to 1)	0.03 (0.02 to 0.03)
-6.5	8	0.01 (0 to 0.01)	1 (1 to 1)	NA (1 to 1)	0.03 (0.02 to 0.03)
-6.5	9	0.01 (0 to 0.01)	1 (1 to 1)	NA (1 to 1)	0.03 (0.02 to 0.03)
-6	1	0 (0 to 0)	1 (1 to 1)	NA (NA to NA)	0.02 (0.02 to 0.02)
-6	2	0 (0 to 0)	1 (1 to 1)	NA (NA to NA)	0.02 (0.02 to 0.02)
-6	3	0 (0 to 0)	1 (1 to 1)	NA (NA to NA)	0.02 (0.02 to 0.02)
-6	4	0 (0 to 0)	1 (1 to 1)	NA (NA to NA)	0.02 (0.02 to 0.02)
-6	5	0 (0 to 0)	1 (1 to 1)	NA (NA to NA)	0.02 (0.02 to 0.02)
-6	6	0 (0 to 0)	1 (1 to 1)	NA (NA to NA)	0.02 (0.02 to 0.02)
-6	7	0 (0 to 0)	1 (1 to 1)	NA (NA to NA)	0.02 (0.02 to 0.02)
-6	8	0 (0 to 0)	1 (1 to 1)	NA (NA to NA)	0.02 (0.02 to 0.02)
-6	9	0 (0 to 0)	1 (1 to 1)	NA (NA to NA)	0.02 (0.02 to 0.02)
-5.5	1	0 (0 to 0)	1 (1 to 1)	NA (NA to NA)	0.02 (0.02 to 0.02)
-5.5	2	0 (0 to 0)	1 (1 to 1)	NA (NA to NA)	0.02 (0.02 to 0.02)
-5.5	3	0 (0 to 0)	1 (1 to 1)	NA (NA to NA)	0.02 (0.02 to 0.02)
-5.5	4	0 (0 to 0)	1 (1 to 1)	NA (NA to NA)	0.02 (0.02 to 0.02)
-5.5	5	0 (0 to 0)	1 (1 to 1)	NA (NA to NA)	0.02 (0.02 to 0.02)
-5.5	6	0 (0 to 0)	1 (1 to 1)	NA (NA to NA)	0.02 (0.02 to 0.02)
-5.5	7	0 (0 to 0)	1 (1 to 1)	NA (NA to NA)	0.02 (0.02 to 0.02)
-5.5	8	0 (0 to 0)	1 (1 to 1)	NA (NA to NA)	0.02 (0.02 to 0.02)
-5.5	9	0 (0 to 0)	1 (1 to 1)	NA (NA to NA)	0.02 (0.02 to 0.02)
-5	1	0 (0 to 0)	1 (1 to 1)	NA (NA to NA)	0.02 (0.02 to 0.02)
-5	2	0 (0 to 0)	1 (1 to 1)	NA (NA to NA)	0.02 (0.02 to 0.02)
-5	3	0 (0 to 0)	1 (1 to 1)	NA (NA to NA)	0.02 (0.02 to 0.02)
-5	4	0 (0 to 0)	1 (1 to 1)	NA (NA to NA)	0.02 (0.02 to 0.02)
-5	5	0 (0 to 0)	1 (1 to 1)	NA (NA to NA)	0.02 (0.02 to 0.02)
-5	6	0 (0 to 0)	1 (1 to 1)	NA (NA to NA)	0.02 (0.02 to 0.02)
-5	7	0 (0 to 0)	1 (1 to 1)	NA (NA to NA)	0.02 (0.02 to 0.02)
-5	8	0 (0 to 0)	1 (1 to 1)	NA (NA to NA)	0.02 (0.02 to 0.02)
-5	9	0 (0 to 0)	1 (1 to 1)	NA (NA to NA)	0.02 (0.02 to 0.02)
-4.5	1	0 (0 to 0)	1 (1 to 1)	NA (NA to NA)	0.02 (0.02 to 0.02)
-4.5	2	0 (0 to 0)	1 (1 to 1)	NA (NA to NA)	0.02 (0.02 to 0.02)
-4.5	3	0 (0 to 0)	1 (1 to 1)	NA (NA to NA)	0.02 (0.02 to 0.02)
-4.5	4	0 (0 to 0)	1 (1 to 1)	NA (NA to NA)	0.02 (0.02 to 0.02)
-4.5	5	0 (0 to 0)	1 (1 to 1)	NA (NA to NA)	0.02 (0.02 to 0.02)
-4.5	6	0 (0 to 0)	1 (1 to 1)	NA (NA to NA)	0.02 (0.02 to 0.02)
-4.5	7	0 (0 to 0)	1 (1 to 1)	NA (NA to NA)	0.02 (0.02 to 0.02)
-4.5	8	0 (0 to 0)	1 (1 to 1)	NA (NA to NA)	0.02 (0.02 to 0.02)
-4.5	9	0 (0 to 0)	1 (1 to 1)	NA (NA to NA)	0.02 (0.02 to 0.02)
-4	1	0 (0 to 0)	1 (1 to 1)	NA (NA to NA)	0.02 (0.02 to 0.02)
-4	2	0 (0 to 0)	1 (1 to 1)	NA (NA to NA)	0.02 (0.02 to 0.02)
-4	3	0 (0 to 0)	1 (1 to 1)	NA (NA to NA)	0.02 (0.02 to 0.02)
-4	4	0 (0 to 0)	1 (1 to 1)	NA (NA to NA)	0.02 (0.02 to 0.02)
-4	5	0 (0 to 0)	1 (1 to 1)	NA (NA to NA)	0.02 (0.02 to 0.02)
-4	6	0 (0 to 0)	1 (1 to 1)	NA (NA to NA)	0.02 (0.02 to 0.02)
-4	7	0 (0 to 0)	1 (1 to 1)	NA (NA to NA)	0.02 (0.02 to 0.02)
-4	8	0 (0 to 0)	1 (1 to 1)	NA (NA to NA)	0.02 (0.02 to 0.02)
-4	9	0 (0 to 0)	1 (1 to 1)	NA (NA to NA)	0.02 (0.02 to 0.02)
-3.5	1	0 (0 to 0)	1 (1 to 1)	NA (NA to NA)	0.02 (0.02 to 0.02)
-3.5	2	0 (0 to 0)	1 (1 to 1)	NA (NA to NA)	0.02 (0.02 to 0.02)
-3.5	3	0 (0 to 0)	1 (1 to 1)	NA (NA to NA)	0.02 (0.02 to 0.02)
-3.5	4	0 (0 to 0)	1 (1 to 1)	NA (NA to NA)	0.02 (0.02 to 0.02)
-3.5	5	0 (0 to 0)	1 (1 to 1)	NA (NA to NA)	0.02 (0.02 to 0.02)
-3.5	6	0 (0 to 0)	1 (1 to 1)	NA (NA to NA)	0.02 (0.02 to 0.02)
-3.5	7	0 (0 to 0)	1 (1 to 1)	NA (NA to NA)	0.02 (0.02 to 0.02)
-3.5	8	0 (0 to 0)	1 (1 to 1)	NA (NA to NA)	0.02 (0.02 to 0.02)
-3.5	9	0 (0 to 0)	1 (1 to 1)	NA (NA to NA)	0.02 (0.02 to 0.02)
-3	1	0 (0 to 0)	1 (1 to 1)	NA (NA to NA)	0.02 (0.02 to 0.02)
-3	2	0 (0 to 0)	1 (1 to 1)	NA (NA to NA)	0.02 (0.02 to 0.02)
-3	3	0 (0 to 0)	1 (1 to 1)	NA (NA to NA)	0.02 (0.02 to 0.02)
-3	4	0 (0 to 0)	1 (1 to 1)	NA (NA to NA)	0.02 (0.02 to 0.02)
-3	5	0 (0 to 0)	1 (1 to 1)	NA (NA to NA)	0.02 (0.02 to 0.02)
-3	6	0 (0 to 0)	1 (1 to 1)	NA (NA to NA)	0.02 (0.02 to 0.02)
-3	7	0 (0 to 0)	1 (1 to 1)	NA (NA to NA)	0.02 (0.02 to 0.02)
-3	8	0 (0 to 0)	1 (1 to 1)	NA (NA to NA)	0.02 (0.02 to 0.02)
-3	9	0 (0 to 0)	1 (1 to 1)	NA (NA to NA)	0.02 (0.02 to 0.02)
-2.5	1	0 (0 to 0)	1 (1 to 1)	NA (NA to NA)	0.02 (0.02 to 0.02)
-2.5	2	0 (0 to 0)	1 (1 to 1)	NA (NA to NA)	0.02 (0.02 to 0.02)
-2.5	3	0 (0 to 0)	1 (1 to 1)	NA (NA to NA)	0.02 (0.02 to 0.02)
-2.5	4	0 (0 to 0)	1 (1 to 1)	NA (NA to NA)	0.02 (0.02 to 0.02)
-2.5	5	0 (0 to 0)	1 (1 to 1)	NA (NA to NA)	0.02 (0.02 to 0.02)
-2.5	6	0 (0 to 0)	1 (1 to 1)	NA (NA to NA)	0.02 (0.02 to 0.02)
-2.5	7	0 (0 to 0)	1 (1 to 1)	NA (NA to NA)	0.02 (0.02 to 0.02)
-2.5	8	0 (0 to 0)	1 (1 to 1)	NA (NA to NA)	0.02 (0.02 to 0.02)
-2.5	9	0 (0 to 0)	1 (1 to 1)	NA (NA to NA)	0.02 (0.02 to 0.02)
-2	1	0 (0 to 0)	1 (1 to 1)	NA (NA to NA)	0.02 (0.02 to 0.02)
-2	2	0 (0 to 0)	1 (1 to 1)	NA (NA to NA)	0.02 (0.02 to 0.02)
-2	3	0 (0 to 0)	1 (1 to 1)	NA (NA to NA)	0.02 (0.02 to 0.02)
-2	4	0 (0 to 0)	1 (1 to 1)	NA (NA to NA)	0.02 (0.02 to 0.02)
-2	5	0 (0 to 0)	1 (1 to 1)	NA (NA to NA)	0.02 (0.02 to 0.02)
-2	6	0 (0 to 0)	1 (1 to 1)	NA (NA to NA)	0.02 (0.02 to 0.02)
-2	7	0 (0 to 0)	1 (1 to 1)	NA (NA to NA)	0.02 (0.02 to 0.02)
-2	8	0 (0 to 0)	1 (1 to 1)	NA (NA to NA)	0.02 (0.02 to 0.02)
-2	9	0 (0 to 0)	1 (1 to 1)	NA (NA to NA)	0.02 (0.02 to 0.02)
-1.5	1	0 (0 to 0)	1 (1 to 1)	NA (NA to NA)	0.02 (0.02 to 0.02)
-1.5	2	0 (0 to 0)	1 (1 to 1)	NA (NA to NA)	0.02 (0.02 to 0.02)
-1.5	3	0 (0 to 0)	1 (1 to 1)	NA (NA to NA)	0.02 (0.02 to 0.02)
-1.5	4	0 (0 to 0)	1 (1 to 1)	NA (NA to NA)	0.02 (0.02 to 0.02)
-1.5	5	0 (0 to 0)	1 (1 to 1)	NA (NA to NA)	0.02 (0.02 to 0.02)
-1.5	6	0 (0 to 0)	1 (1 to 1)	NA (NA to NA)	0.02 (0.02 to 0.02)
-1.5	7	0 (0 to 0)	1 (1 to 1)	NA (NA to NA)	0.02 (0.02 to 0.02)
-1.5	8	0 (0 to 0)	1 (1 to 1)	NA (NA to NA)	0.02 (0.02 to 0.02)
-1.5	9	0 (0 to 0)	1 (1 to 1)	NA (NA to NA)	0.02 (0.02 to 0.02)
-1	1	0 (0 to 0)	1 (1 to 1)	NA (NA to NA)	0.02 (0.02 to 0.02)
-1	2	0 (0 to 0)	1 (1 to 1)	NA (NA to NA)	0.02 (0.02 to 0.02)
-1	3	0 (0 to 0)	1 (1 to 1)	NA (NA to NA)	0.02 (0.02 to 0.02)
-1	4	0 (0 to 0)	1 (1 to 1)	NA (NA to NA)	0.02 (0.02 to 0.02)
-1	5	0 (0 to 0)	1 (1 to 1)	NA (NA to NA)	0.02 (0.02 to 0.02)
-1	6	0 (0 to 0)	1 (1 to 1)	NA (NA to NA)	0.02 (0.02 to 0.02)
-1	7	0 (0 to 0)	1 (1 to 1)	NA (NA to NA)	0.02 (0.02 to 0.02)
-1	8	0 (0 to 0)	1 (1 to 1)	NA (NA to NA)	0.02 (0.02 to 0.02)
-1	9	0 (0 to 0)	1 (1 to 1)	NA (NA to NA)	0.02 (0.02 to 0.02)
-0.5	1	0 (0 to 0)	1 (1 to 1)	NA (NA to NA)	0.02 (0.02 to 0.02)
-0.5	2	0 (0 to 0)	1 (1 to 1)	NA (NA to NA)	0.02 (0.02 to 0.02)
-0.5	3	0 (0 to 0)	1 (1 to 1)	NA (NA to NA)	0.02 (0.02 to 0.02)
-0.5	4	0 (0 to 0)	1 (1 to 1)	NA (NA to NA)	0.02 (0.02 to 0.02)
-0.5	5	0 (0 to 0)	1 (1 to 1)	NA (NA to NA)	0.02 (0.02 to 0.02)
-0.5	6	0 (0 to 0)	1 (1 to 1)	NA (NA to NA)	0.02 (0.02 to 0.02)
-0.5	7	0 (0 to 0)	1 (1 to 1)	NA (NA to NA)	0.02 (0.02 to 0.02)
-0.5	8	0 (0 to 0)	1 (1 to 1)	NA (NA to NA)	0.02 (0.02 to 0.02)
-0.5	9	0 (0 to 0)	1 (1 to 1)	NA (NA to NA)	0.02 (0.02 to 0.02)
0	1	0 (0 to 0)	1 (1 to 1)	NA (NA to NA)	0.02 (0.02 to 0.02)
0	2	0 (0 to 0)	1 (1 to 1)	NA (NA to NA)	0.02 (0.02 to 0.02)
0	3	0 (0 to 0)	1 (1 to 1)	NA (NA to NA)	0.02 (0.02 to 0.02)
0	4	0 (0 to 0)	1 (1 to 1)	NA (NA to NA)	0.02 (0.02 to 0.02)
0	5	0 (0 to 0)	1 (1 to 1)	NA (NA to NA)	0.02 (0.02 to 0.02)
0	6	0 (0 to 0)	1 (1 to 1)	NA (NA to NA)	0.02 (0.02 to 0.02)
0	7	0 (0 to 0)	1 (1 to 1)	NA (NA to NA)	0.02 (0.02 to 0.02)
0	8	0 (0 to 0)	1 (1 to 1)	NA (NA to NA)	0.02 (0.02 to 0.02)
0	9	0 (0 to 0)	1 (1 to 1)	NA (NA to NA)	0.02 (0.02 to 0.02)
