## Appendix for "Identification of Southeast Asian *Anopheles* mosquito species with matrix-assisted laser desorption/ionization time-of-flight mass spectrometry using a cross-correlation approach": tableS2_discordant_matches.csv

spectrum.in	spectrum.out	sample.in	sample.out	species.in	species.out	log10.cci	matching.category
202103291200_3E2	202201060900_2B2	METF2_0013983	METF2_0031712	An. dissidens	An. saeungae	-9.10396666782377	true cross-match
202201071200_1C1	202201071200_1F1	METF2_0031719	METF2_0031753	An. dissidens	An. saeungae	-6.95509480227024	true cross-match
202103110900_1K3	202103290900_1D4	METF2_0018429	METF2_0009070	An. dravidicus	An. maculatus	-9.69646715901325	true cross-match
202103110900_1K4	202103290900_1C3	METF2_0018429	METF2_0009070	An. dravidicus	An. maculatus	-9.19457995253749	true cross-match
202103110900_1L1	202103290900_1D4	METF2_0018429	METF2_0009070	An. dravidicus	An. maculatus	-10.6911187937401	true cross-match
202103110900_2A1	202103290900_1D2	METF2_0018429	METF2_0009070	An. dravidicus	An. maculatus	-9.76414310615923	true cross-match
202103110900_2A2	202103200900_2H2	METF2_0018429	METF2_0008972	An. dravidicus	An. nivipes	-10.2181822899014	true cross-match
202103110900_1K2	202103190900_1C4	METF2_0018429	METF2_0005822	An. dravidicus	An. splendidus	-9.87630952880569	true cross-match
202112310900_1F2	202103050900_1L4	METF2_0031571	METF2_0005982	An. dravidicus	An. minimus	-10.0190175665731	true cross-match
202103101200_1E4	202103090900_4B4	METF2_0013833	METF2_0013809	An. karwari	An. dissidens	-11.8076253301551	true cross-match
202103101200_1D2	202103080900_4J3	METF2_0013833	METF2_0018460	An. karwari	An. jamesii	-9.87987430104816	true cross-match
202103050900_1A4	202103050900_1D2	METF2_0005868	METF2_0005956	An. kochi	An. pseudowillmori	-16.9992924708505	true cross-match
202103050900_1C4	202103080900_1A3	METF2_0005956	METF2_0005805	An. pseudowillmori	An. maculatus	-11.7300289900696	true cross-match
202103050900_1D4	202103080900_1A3	METF2_0005956	METF2_0005805	An. pseudowillmori	An. maculatus	-11.9055342303306	true cross-match
202201060900_2A3	202103050900_2K2	METF2_0031712	METF2_0006000	An. saeungae	An. dissidens	-7.05418285100058	true cross-match
202201060900_2B4	202103050900_2K2	METF2_0031712	METF2_0006000	An. saeungae	An. dissidens	-7.64274917309746	true cross-match
202201071200_1F1	202201071200_1C1	METF2_0031753	METF2_0031719	An. saeungae	An. dissidens	-6.95509480227024	true cross-match
202201071200_1F2	202201071200_1C1	METF2_0031753	METF2_0031719	An. saeungae	An. dissidens	-7.0247204812165	true cross-match
202201071200_1F3	202201071200_1A1	METF2_0031753	METF2_0031719	An. saeungae	An. dissidens	-7.469164301327	true cross-match
202112310900_1K2	202103050900_4E1	METF2_0031573	METF2_0009072	An. sawadwongporni	An. maculatus	-13.9529928848747	true cross-match
202112310900_1K3	202103080900_1C1	METF2_0031573	METF2_0005805	An. sawadwongporni	An. maculatus	-13.5959207317359	true cross-match
202112310900_1K4	202103080900_1C2	METF2_0031573	METF2_0005805	An. sawadwongporni	An. maculatus	-13.4768425143082	true cross-match
202112310900_1L1	202103080900_1C1	METF2_0031573	METF2_0005805	An. sawadwongporni	An. maculatus	-14.1339688298497	true cross-match
202112310900_1L3	202103050900_4E1	METF2_0031573	METF2_0009072	An. sawadwongporni	An. maculatus	-13.6935008805963	true cross-match
202112310900_1L4	202103050900_4E1	METF2_0031573	METF2_0009072	An. sawadwongporni	An. maculatus	-13.8308472162164	true cross-match
202112310900_2A1	202103050900_4E1	METF2_0031573	METF2_0009072	An. sawadwongporni	An. maculatus	-13.654973603057	true cross-match
202112310900_2A2	202112300900_1E2	METF2_0031573	METF2_0031488	An. sawadwongporni	An. maculatus	-14.6418459595602	true cross-match
202112310900_1K1	202103080900_4C4	METF2_0031573	METF2_0005936	An. sawadwongporni	An. nivipes	-14.4863028720801	true cross-match
202112310900_1L2	202103080900_4C1	METF2_0031573	METF2_0005936	An. sawadwongporni	An. nivipes	-13.8531389575418	true cross-match
202103200900_2L4	202103200900_1G1	METF2_0009003	METF2_0006026	An. tessellatus s.l.	An. kochi	-13.5499057469357	true cross-match
202103200900_3A2	202103190900_3G2	METF2_0009003	METF2_0005930	An. tessellatus s.l.	An. kochi	-12.4132199111098	true cross-match
202103200900_3A4	202103200900_1F2	METF2_0009003	METF2_0006026	An. tessellatus s.l.	An. kochi	-13.2235163388298	true cross-match
202103110900_1F1	202103190900_3G4	METF2_0013979	METF2_0005930	An. tessellatus s.l.	An. kochi	-10.606124692555	true cross-match
202103110900_1F2	202103190900_3G3	METF2_0013979	METF2_0005930	An. tessellatus s.l.	An. kochi	-13.0009234886167	true cross-match
202103110900_1F3	202103190900_3G2	METF2_0013979	METF2_0005930	An. tessellatus s.l.	An. kochi	-10.7125843687437	true cross-match
202103110900_1G1	202103190900_3H2	METF2_0013979	METF2_0005930	An. tessellatus s.l.	An. kochi	-10.7747192718148	true cross-match
202103110900_1G2	202103190900_3G2	METF2_0013979	METF2_0005930	An. tessellatus s.l.	An. kochi	-11.483548909151	true cross-match
202103110900_1G3	202103190900_3G2	METF2_0013979	METF2_0005930	An. tessellatus s.l.	An. kochi	-13.1011198248361	true cross-match
202103110900_1H1	202103190900_3H2	METF2_0013979	METF2_0005930	An. tessellatus s.l.	An. kochi	-11.9395482014818	true cross-match
202201060900_1K1	202103050900_2I2	METF2_0031708	METF2_0006000	An. campestris/wejchoochotei	An. dissidens	-9.15052426308371	unreferenced species
202201060900_1K2	202103050900_2I3	METF2_0031708	METF2_0006000	An. campestris/wejchoochotei	An. dissidens	-9.54769758613788	unreferenced species
202201060900_1K3	202103050900_2I1	METF2_0031708	METF2_0006000	An. campestris/wejchoochotei	An. dissidens	-10.2362636511413	unreferenced species
202201060900_1K4	202103050900_2J3	METF2_0031708	METF2_0006000	An. campestris/wejchoochotei	An. dissidens	-9.32272988390316	unreferenced species
202201060900_1L1	202103050900_2K1	METF2_0031708	METF2_0006000	An. campestris/wejchoochotei	An. dissidens	-9.09936976058309	unreferenced species
202201060900_1L4	202103050900_2I1	METF2_0031708	METF2_0006000	An. campestris/wejchoochotei	An. dissidens	-9.22562344432818	unreferenced species
202201060900_2A1	202103050900_2I3	METF2_0031708	METF2_0006000	An. campestris/wejchoochotei	An. dissidens	-9.62695576100891	unreferenced species
202201060900_2A2	202103050900_2J4	METF2_0031708	METF2_0006000	An. campestris/wejchoochotei	An. dissidens	-10.0538199411109	unreferenced species
202201060900_1L3	202201060900_2B2	METF2_0031708	METF2_0031712	An. campestris/wejchoochotei	An. saeungae	-10.2252702303207	unreferenced species
202103110900_2F3	202103290900_1H2	METF2_0018441	METF2_0009082	An. interruptus	An. minimus	-13.402686098526	unreferenced species
202103110900_2F4	202103190900_3B4	METF2_0018441	METF2_0005907	An. interruptus	An. minimus	-13.853556202106	unreferenced species
202103110900_2G1	202103101200_2B3	METF2_0018441	METF2_0013870	An. interruptus	An. minimus	-16.5290498015014	unreferenced species
202103110900_2G2	202103080900_2C2	METF2_0018441	METF2_0005843	An. interruptus	An. minimus	-15.6130026054674	unreferenced species
202103110900_2G3	202103190900_3C1	METF2_0018441	METF2_0005907	An. interruptus	An. minimus	-13.8258017414799	unreferenced species
202103110900_2G4	202103090900_1H2	METF2_0018441	METF2_0008991	An. interruptus	An. minimus	-14.4496497697754	unreferenced species
202103110900_2H1	202103290900_1G4	METF2_0018441	METF2_0009082	An. interruptus	An. minimus	-14.2952094734447	unreferenced species
202103110900_2H2	202103190900_3C4	METF2_0018441	METF2_0005907	An. interruptus	An. minimus	-13.9444867932422	unreferenced species
202103110900_2H3	202103190900_3C1	METF2_0018441	METF2_0005907	An. interruptus	An. minimus	-13.6019653086197	unreferenced species
202103110900_2H4	202103190900_3C4	METF2_0018441	METF2_0005907	An. interruptus	An. minimus	-14.5683318102186	unreferenced species
