## Appendix for "Identification of Southeast Asian *Anopheles* mosquito species with matrix-assisted laser desorption/ionization time-of-flight mass spectrometry using a cross-correlation approach": tableS3_concordant_matches.csv

species	n.samples	n.spectra	median.log10.cci	iqr.log10.cci
An. aconitus s.l.	2	20	-9.3	-9.7 to -8.9
An. annularis s.l.	10	100	-8.8	-9.2 to -8.3
An. baimaii	12	120	-7.9	-8.9 to -6.6
An. culicifacies s.l.	14	140	-8	-8.6 to -7.5
An. dissidens	24	238	-7.7	-8.7 to -7
An. dravidicus	3	23	-10.3	-10.8 to -10.1
An. jamesii	15	150	-7.8	-8.4 to -7.2
An. jeyporiensis	6	60	-8	-9.5 to -7.7
An. karwari	2	18	-10.5	-10.8 to -10.2
An. kochi	24	237	-7.7	-8.5 to -6.6
An. maculatus	16	160	-8.3	-9 to -7.4
An. minimus	40	400	-7.3	-8.2 to -6.5
An. nivipes	13	129	-7.1	-8.2 to -6.2
An. peditaeniatus	3	30	-9.6	-10.5 to -9.2
An. philippinensis	4	40	-8.9	-9.5 to -8.3
An. pseudowillmori	10	98	-7.3	-7.9 to -6.6
An. saeungae	4	35	-7.5	-7.9 to -7.2
An. sawadwongporni	4	40	-9.3	-10.3 to -8.8
An. sinensis	17	170	-7.1	-7.6 to -6.4
An. splendidus	11	109	-7.5	-8.3 to -7
An. tessellatus s.l.	2	10	-11.3	-11.6 to -11.1
An. vagus	13	130	-8	-8.6 to -7.3
An. varuna	2	20	-9.6	-10.2 to -9.3
