## Appendix for "Identification of Southeast Asian *Anopheles* mosquito species with matrix-assisted laser desorption/ionization time-of-flight mass spectrometry using a cross-correlation approach": tableS4_wrong_identifications.csv

spectrum.in	spectrum.out	sample.in	sample.out	species.in	species.out	log10.cci	result
202310181526_2E2	202103090900_4E1	METF2_0001283	METF2_0013810	An. aconitus s.l.	An. kochi	-14.4691091137809	FN
202310211239_1D1	202103090900_1H3	METF2_0008019	METF2_0009021	An. annularis s.l.	An. pseudowillmori	-14.0876728334792	FN
202310211239_1D3	202103200900_3L1	METF2_0008019	METF2_0009022	An. annularis s.l.	An. pseudowillmori	-15.8625480297789	FN
202311011606_1D3	202103090900_4B2	METF2_0058342	METF2_0013800	An. annularis s.l.	An. jeyporiensis	-11.176025454653	FP
202311011606_1D1	202103090900_4A4	METF2_0058342	METF2_0013800	An. annularis s.l.	An. jeyporiensis	-11.2800740683188	FP
202311011606_1K2	202103080900_2C3	METF2_0065163	METF2_0005843	An. annularis s.l.	An. minimus	-13.4199026698944	FP
202310211239_2C1	202103050900_3L3	METF2_0009260	METF2_0009007	An. baimaii	An. baimaii	-15.4499933857089	FN
202310231210_2E2	202103200900_3L3	METF2_0015653	METF2_0009022	An. baimaii	An. pseudowillmori	-18.7536217211116	FN
202310301203_1C2	202103080900_3G2	METF2_0032236	METF2_0005914	An. culicifacies s.l.	An. culicifacies s.l.	-14.5010518449558	FN
202310301203_1A2	202112300900_2I1	METF2_0032236	METF2_0031484	An. culicifacies s.l.	An. culicifacies s.l.	-14.9078062086344	FN
202310301203_3A1	202103050900_1H3	METF2_0040538	METF2_0005978	An. dirus	An. baimaii	-11.3517912946701	FP
202310301203_2K4	202103050900_1I3	METF2_0040538	METF2_0005978	An. dirus	An. baimaii	-12.0473614759741	FP
202310301203_2L2	202103050900_1H4	METF2_0040538	METF2_0005978	An. dirus	An. baimaii	-11.6839389627938	FP
202310301203_2K3	202103050900_1H4	METF2_0040538	METF2_0005978	An. dirus	An. baimaii	-11.001664493794	FP
202310301203_2L4	202103050900_1J4	METF2_0040538	METF2_0005978	An. dirus	An. baimaii	-11.6815570350861	FP
202310301203_3A3	202103050900_1I1	METF2_0040538	METF2_0005978	An. dirus	An. baimaii	-11.5135486674081	FP
202310301203_2L1	202103050900_1I3	METF2_0040538	METF2_0005978	An. dirus	An. baimaii	-12.1295276326461	FP
202310301203_2L3	202103050900_1H3	METF2_0040538	METF2_0005978	An. dirus	An. baimaii	-11.3997984304752	FP
202310301203_3A2	202103050900_1H4	METF2_0040538	METF2_0005978	An. dirus	An. baimaii	-11.7997155139325	FP
202310301203_3A4	202103101200_4H1	METF2_0040538	METF2_0013956	An. dirus	An. baimaii	-11.6334721024883	FP
202310301203_3F1	202103050900_1H3	METF2_0042667	METF2_0005978	An. dirus	An. baimaii	-11.689232433937	FP
202310301203_3F3	202103050900_1H4	METF2_0042667	METF2_0005978	An. dirus	An. baimaii	-11.1808611133047	FP
202310301203_3E2	202103050900_1H3	METF2_0042667	METF2_0005978	An. dirus	An. baimaii	-12.6083067090152	FP
202310301203_3E4	202103050900_1I2	METF2_0042667	METF2_0005978	An. dirus	An. baimaii	-12.5890745620491	FP
202310301203_3E3	202103050900_1H3	METF2_0042667	METF2_0005978	An. dirus	An. baimaii	-12.4841356239287	FP
202310301203_3D3	202103050900_1I3	METF2_0042667	METF2_0005978	An. dirus	An. baimaii	-12.2192237539975	FP
202310301203_3F2	202103101200_4H1	METF2_0042667	METF2_0013956	An. dirus	An. baimaii	-11.8344973677647	FP
202310301203_3F4	202103101200_4G3	METF2_0042667	METF2_0013956	An. dirus	An. baimaii	-11.4756372787069	FP
202310301203_3D4	202103101200_4H1	METF2_0042667	METF2_0013956	An. dirus	An. baimaii	-12.3631323483741	FP
202310301203_3E1	202201071200_4G2	METF2_0042667	METF2_0031732	An. dirus	An. baimaii	-12.5373499549725	FP
202310241202_4J1	202103110900_1L2	METF2_0016104	METF2_0018429	An. dravidicus	An. dravidicus	-15.9586159381416	FN
202310251200_1K3	202103110900_1L3	METF2_0022288	METF2_0018429	An. dravidicus	An. dravidicus	-15.8816693938591	FN
202311011606_3L2	202103050900_4E1	METF2_0067054	METF2_0009072	An. jamesii	An. maculatus	-13.4089453763062	FP
202310231210_2G1	202103101200_1D4	METF2_0015730	METF2_0013833	An. karwari	An. karwari	-14.7910506533952	FN
202310231210_2H1	202103101200_1C3	METF2_0015730	METF2_0013833	An. karwari	An. karwari	-15.1547056393111	FN
202310231210_2F4	202103200900_2K1	METF2_0015730	METF2_0008982	An. karwari	An. pseudowillmori	-15.7788451421369	FN
202311011606_2L3	202103080900_4J3	METF2_0066895	METF2_0018460	An. karwari	An. jamesii	-13.0215243414997	FP
202311011606_3I3	202103101200_1D2	METF2_0066895	METF2_0013833	An. karwari	An. karwari	-14.7861495772835	FN
202311011606_3I4	202103101200_1D4	METF2_0066895	METF2_0013833	An. karwari	An. karwari	-14.1046958087877	FN
202311011606_2L2	202103101200_1E3	METF2_0066895	METF2_0013833	An. karwari	An. karwari	-16.4886228862904	FN
202311011606_2K4	202103101200_2B3	METF2_0066895	METF2_0013870	An. karwari	An. minimus	-14.072513819458	FN
202310211239_1K2	202112310900_1K2	METF2_0008515	METF2_0031573	An. kochi	An. sawadwongporni	-17.2647315611633	FN
202310211239_2E2	202103050900_4L2	METF2_0012589	METF2_0013985	An. maculatus	An. jamesii	-16.5844254286621	FN
202310211239_2D3	202103080900_4K2	METF2_0012589	METF2_0018460	An. maculatus	An. jamesii	-12.0319615556292	FP
202310211239_2E1	202103080900_4K2	METF2_0012589	METF2_0018460	An. maculatus	An. jamesii	-10.1643766902847	FP
202310211239_1G2	202103200900_4J2	METF2_0008068	METF2_0009063	An. philippinensis	An. kochi	-21.6911216662774	FN
202310201210_2I4	202103090900_2K1	METF2_0007722	METF2_0009067	An. pseudowillmori	An. pseudowillmori	-15.3592398124592	FN
202310251200_2C2	202103290900_1E3	METF2_0022389	METF2_0009070	An. sawadwongporni	An. maculatus	-12.3528384494854	FP
202310251200_2C3	202103290900_1D1	METF2_0022389	METF2_0009070	An. sawadwongporni	An. maculatus	-10.8511250774797	FP
202310251200_2C1	202103290900_1D2	METF2_0022389	METF2_0009070	An. sawadwongporni	An. maculatus	-11.7330628596741	FP
202310251200_2C4	202103290900_1D4	METF2_0022389	METF2_0009070	An. sawadwongporni	An. maculatus	-10.8811309369066	FP
202310251200_2B4	202103110900_3K2	METF2_0022389	METF2_0018462	An. sawadwongporni	An. maculatus	-11.0426874660014	FP
202310251200_2B2	202103110900_3K1	METF2_0022389	METF2_0018462	An. sawadwongporni	An. maculatus	-10.0922132326164	FP
202310251200_2A4	202103200900_1A4	METF2_0022389	METF2_0005993	An. sawadwongporni	An. nivipes	-11.7917016362296	FP
202310251200_2A3	202103200900_1C1	METF2_0022389	METF2_0005993	An. sawadwongporni	An. nivipes	-10.9190570723935	FP
202310251200_2B1	202103200900_1B1	METF2_0022389	METF2_0005993	An. sawadwongporni	An. nivipes	-11.7025385661535	FP
202310301203_3D2	202112290900_4J2	METF2_0041494	METF2_0031479	An. sawadwongporni	An. sawadwongporni	-14.6131308147768	FN
202310201210_2E3	202103101200_3C2	METF2_0007021	METF2_0013897	An. splendidus	An. jamesii	-16.5185529723978	FN
202310211239_1I4	202103090900_3K4	METF2_0008407	METF2_0009113	An. splendidus	An. dissidens	-18.727602528731	FN
202310211239_1J4	202103050900_2G3	METF2_0008407	METF2_0005987	An. splendidus	An. nivipes	-14.5867658419347	FN
202310181526_1D3	202103090900_4E1	METF2_0000226	METF2_0013810	An. tessellatus s.l.	An. kochi	-12.7398340420992	FP
202310181526_1D2	202103200900_2K4	METF2_0000226	METF2_0009003	An. tessellatus s.l.	An. tessellatus s.l.	-15.043439619082	FN
202310181526_2A3	202103090900_4E1	METF2_0001036	METF2_0013810	An. tessellatus s.l.	An. kochi	-11.6631112923188	FP
202310181526_2C2	202103090900_4E1	METF2_0001036	METF2_0013810	An. tessellatus s.l.	An. kochi	-12.6594794445788	FP
202310181526_2B4	202103090900_4E1	METF2_0001036	METF2_0013810	An. tessellatus s.l.	An. kochi	-12.1929682994352	FP
202310181526_2B2	202103090900_4E1	METF2_0001036	METF2_0013810	An. tessellatus s.l.	An. kochi	-11.5317118243281	FP
202310201210_2F4	202103090900_4A2	METF2_0007671	METF2_0013800	An. tessellatus s.l.	An. jeyporiensis	-14.5520629669897	FN
202310201210_2G2	202103090900_4E1	METF2_0007671	METF2_0013810	An. tessellatus s.l.	An. kochi	-13.7530987538812	FP
202310201210_2G3	202103090900_4E1	METF2_0007671	METF2_0013810	An. tessellatus s.l.	An. kochi	-12.0557635142444	FP
202310201210_2F3	202103090900_4E1	METF2_0007671	METF2_0013810	An. tessellatus s.l.	An. kochi	-12.7869039011214	FP
202310201210_2H4	202103080900_2C2	METF2_0007671	METF2_0005843	An. tessellatus s.l.	An. minimus	-14.9349912027735	FN
202310211239_1B4	202103090900_4E1	METF2_0007955	METF2_0013810	An. tessellatus s.l.	An. kochi	-12.9972619249695	FP
202310211239_1B2	202103101200_2C4	METF2_0007955	METF2_0013870	An. tessellatus s.l.	An. minimus	-17.8301089139796	FN
202310211239_1C2	202103090900_1H4	METF2_0007955	METF2_0009021	An. tessellatus s.l.	An. pseudowillmori	-17.1210737251717	FN
202310211239_1A2	202103090900_1J4	METF2_0007955	METF2_0009021	An. tessellatus s.l.	An. pseudowillmori	-18.4341378651237	FN
202310211239_1A4	202103200900_3A2	METF2_0007955	METF2_0009003	An. tessellatus s.l.	An. tessellatus s.l.	-14.3787771132489	FN
202310211239_3K3	202103080900_3J1	METF2_0014437	METF2_0005927	An. tessellatus s.l.	An. minimus	-18.6169194568393	FN
202310211239_3L1	202103200900_3A3	METF2_0014437	METF2_0009003	An. tessellatus s.l.	An. tessellatus s.l.	-14.038758927427	FN
202310211239_3K1	202103200900_2L3	METF2_0014437	METF2_0009003	An. tessellatus s.l.	An. tessellatus s.l.	-14.0886622418555	FN
202310211239_3K4	202103200900_2K4	METF2_0014437	METF2_0009003	An. tessellatus s.l.	An. tessellatus s.l.	-14.157178519749	FN
202311011606_1G1	202103090900_4E1	METF2_0059080	METF2_0013810	An. tessellatus s.l.	An. kochi	-12.1228654310043	FP
202311011606_1F2	202103090900_4E1	METF2_0059080	METF2_0013810	An. tessellatus s.l.	An. kochi	-11.8689399498337	FP
202311011606_1G2	202103090900_4E1	METF2_0059080	METF2_0013810	An. tessellatus s.l.	An. kochi	-13.5007741967192	FP
202311011606_1G3	202103050900_1E4	METF2_0059080	METF2_0005956	An. tessellatus s.l.	An. pseudowillmori	-16.2496699788597	FN
202311011606_2B4	202103080900_3A4	METF2_0065314	METF2_0005890	An. tessellatus s.l.	An. kochi	-13.5065107258658	FP
202311011606_2A3	202103080900_2L2	METF2_0065314	METF2_0005890	An. tessellatus s.l.	An. kochi	-13.2827824660236	FP
202311011606_2C1	202103080900_4A2	METF2_0065314	METF2_0005929	An. tessellatus s.l.	An. kochi	-14.1087985647261	FN
202311011606_2C2	202103080900_4B1	METF2_0065314	METF2_0005929	An. tessellatus s.l.	An. kochi	-12.3457538461421	FP
202311011606_2B2	202103080900_4A4	METF2_0065314	METF2_0005929	An. tessellatus s.l.	An. kochi	-13.6384143893354	FP
202311011606_2B3	202103080900_4A4	METF2_0065314	METF2_0005929	An. tessellatus s.l.	An. kochi	-13.7150187141641	FP
202311011606_2A4	202103080900_4A4	METF2_0065314	METF2_0005929	An. tessellatus s.l.	An. kochi	-12.8942029811363	FP
202311011606_2C3	202103090900_4E1	METF2_0065314	METF2_0013810	An. tessellatus s.l.	An. kochi	-12.5405931090766	FP
202311011606_2C4	202103080900_3E3	METF2_0065314	METF2_0005894	An. tessellatus s.l.	An. sinensis	-13.8225178656458	FP
202311011606_2B1	202103080900_4H2	METF2_0065314	METF2_0008943	An. tessellatus s.l.	An. sinensis	-13.8447807007302	FP
202310301203_1F4	202103090900_3G4	METF2_0032642	METF2_0009109	An. vagus	An. vagus	-14.1876114538601	FN
202310301203_1F1	202112290900_3C4	METF2_0032642	METF2_0031525	An. vagus	An. vagus	-15.1795491352089	FN
