## Appendix for "Identification of Southeast Asian *Anopheles* mosquito species with matrix-assisted laser desorption/ionization time-of-flight mass spectrometry using a cross-correlation approach": tableS5_discordant_matches_upgraded.csv

spectrum.in	spectrum.out	sample.in	sample.out	species.in	species.out	log10.cci	matching.category
202310211239_1D1	202103090900_1H3	METF2_0008019	METF2_0009021	An. annularis s.l.	An. pseudowillmori	-14.0876728334792	true cross-match
202310211239_1D3	202103200900_3L1	METF2_0008019	METF2_0009022	An. annularis s.l.	An. pseudowillmori	-15.8625480297789	true cross-match
202311011606_1K2	202310251200_1K3	METF2_0065163	METF2_0022288	An. annularis s.l.	An. dravidicus	-9.05153006161767	true cross-match
202310231210_2E2	202310211239_1A2	METF2_0015653	METF2_0007955	An. baimaii	An. tessellatus s.l.	-17.7340613577229	true cross-match
202103291200_3E2	202201060900_2B2	METF2_0013983	METF2_0031712	An. dissidens	An. saeungae	-9.10396666782377	true cross-match
202201071200_1C1	202201071200_1F1	METF2_0031719	METF2_0031753	An. dissidens	An. saeungae	-6.95509480227024	true cross-match
202103110900_2A1	202103290900_1D2	METF2_0018429	METF2_0009070	An. dravidicus	An. maculatus	-9.76414310615923	true cross-match
202310251200_1K3	202311011606_1K2	METF2_0022288	METF2_0065163	An. dravidicus	An. annularis s.l.	-9.05153006161767	true cross-match
202112310900_1F2	202103050900_1L4	METF2_0031571	METF2_0005982	An. dravidicus	An. minimus	-10.0190175665731	true cross-match
202311011606_3L2	202103050900_4E1	METF2_0067054	METF2_0009072	An. jamesii	An. maculatus	-13.4089453763062	true cross-match
202310231210_2F4	202103200900_2K1	METF2_0015730	METF2_0008982	An. karwari	An. pseudowillmori	-15.7788451421369	true cross-match
202311011606_2L3	202311081105_1C2	METF2_0066895	METF2_0020955	An. karwari	An. jeyporiensis	-12.8866617362962	true cross-match
202103050900_1A4	202311011606_2A1	METF2_0005868	METF2_0065163	An. kochi	An. annularis s.l.	-16.5091508085532	true cross-match
202310211239_1K2	202310211239_1B2	METF2_0008515	METF2_0007955	An. kochi	An. tessellatus s.l.	-16.0273337981193	true cross-match
202310211239_2E2	202103050900_4L2	METF2_0012589	METF2_0013985	An. maculatus	An. jamesii	-16.5844254286621	true cross-match
202310211239_2E1	202103080900_4K2	METF2_0012589	METF2_0018460	An. maculatus	An. jamesii	-10.1643766902847	true cross-match
202310211239_1G2	202310211239_2H3	METF2_0008068	METF2_0012668	An. philippinensis	An. nivipes	-13.052417025665	true cross-match
202103050900_1C4	202103080900_1A3	METF2_0005956	METF2_0005805	An. pseudowillmori	An. maculatus	-11.7300289900696	true cross-match
202103050900_1D4	202103080900_1A3	METF2_0005956	METF2_0005805	An. pseudowillmori	An. maculatus	-11.9055342303306	true cross-match
202201060900_2A3	202103050900_2K2	METF2_0031712	METF2_0006000	An. saeungae	An. dissidens	-7.05418285100058	true cross-match
202201060900_2B4	202103050900_2K2	METF2_0031712	METF2_0006000	An. saeungae	An. dissidens	-7.64274917309746	true cross-match
202201071200_1F1	202201071200_1C1	METF2_0031753	METF2_0031719	An. saeungae	An. dissidens	-6.95509480227024	true cross-match
202201071200_1F2	202201071200_1C1	METF2_0031753	METF2_0031719	An. saeungae	An. dissidens	-7.0247204812165	true cross-match
202201071200_1F3	202201071200_1A1	METF2_0031753	METF2_0031719	An. saeungae	An. dissidens	-7.469164301327	true cross-match
202310251200_2C1	202103290900_1D2	METF2_0022389	METF2_0009070	An. sawadwongporni	An. maculatus	-11.7330628596741	true cross-match
202310251200_2C2	202103290900_1E3	METF2_0022389	METF2_0009070	An. sawadwongporni	An. maculatus	-12.3528384494854	true cross-match
202310251200_2C3	202103290900_1D1	METF2_0022389	METF2_0009070	An. sawadwongporni	An. maculatus	-10.8511250774797	true cross-match
202310251200_2C4	202103290900_1D4	METF2_0022389	METF2_0009070	An. sawadwongporni	An. maculatus	-10.8811309369066	true cross-match
202310251200_2B2	202103110900_3K1	METF2_0022389	METF2_0018462	An. sawadwongporni	An. maculatus	-10.0922132326164	true cross-match
202310251200_2B4	202103110900_3K2	METF2_0022389	METF2_0018462	An. sawadwongporni	An. maculatus	-11.0426874660014	true cross-match
202310251200_2A3	202103200900_1C1	METF2_0022389	METF2_0005993	An. sawadwongporni	An. nivipes	-10.9190570723935	true cross-match
202310251200_2A4	202103200900_1A4	METF2_0022389	METF2_0005993	An. sawadwongporni	An. nivipes	-11.7917016362296	true cross-match
202310251200_2B1	202103200900_1B1	METF2_0022389	METF2_0005993	An. sawadwongporni	An. nivipes	-11.7025385661535	true cross-match
202112310900_1K3	202103080900_1C1	METF2_0031573	METF2_0005805	An. sawadwongporni	An. maculatus	-13.5959207317359	true cross-match
202112310900_1K4	202103080900_1C2	METF2_0031573	METF2_0005805	An. sawadwongporni	An. maculatus	-13.4768425143082	true cross-match
202112310900_1L1	202103080900_1C1	METF2_0031573	METF2_0005805	An. sawadwongporni	An. maculatus	-14.1339688298497	true cross-match
202112310900_1K2	202103050900_4E1	METF2_0031573	METF2_0009072	An. sawadwongporni	An. maculatus	-13.9529928848747	true cross-match
202112310900_1L3	202103050900_4E1	METF2_0031573	METF2_0009072	An. sawadwongporni	An. maculatus	-13.6935008805963	true cross-match
202112310900_1L4	202103050900_4E1	METF2_0031573	METF2_0009072	An. sawadwongporni	An. maculatus	-13.8308472162164	true cross-match
202112310900_2A1	202103050900_4E1	METF2_0031573	METF2_0009072	An. sawadwongporni	An. maculatus	-13.654973603057	true cross-match
202112310900_1K1	202103080900_4C4	METF2_0031573	METF2_0005936	An. sawadwongporni	An. nivipes	-14.4863028720801	true cross-match
202112310900_1L2	202103080900_4C1	METF2_0031573	METF2_0005936	An. sawadwongporni	An. nivipes	-13.8531389575418	true cross-match
202310211239_1C2	202103090900_1H4	METF2_0007955	METF2_0009021	An. tessellatus s.l.	An. pseudowillmori	-17.1210737251717	true cross-match
202310211239_3K3	202310251200_1K3	METF2_0014437	METF2_0022288	An. tessellatus s.l.	An. dravidicus	-9.28542980290814	true cross-match
202311011606_2B4	202103080900_3A4	METF2_0065314	METF2_0005890	An. tessellatus s.l.	An. kochi	-13.5065107258658	true cross-match
202311011606_2B2	202103080900_4A4	METF2_0065314	METF2_0005929	An. tessellatus s.l.	An. kochi	-13.6384143893354	true cross-match
202311011606_2B3	202103080900_4A4	METF2_0065314	METF2_0005929	An. tessellatus s.l.	An. kochi	-13.7150187141641	true cross-match
202201060900_1K1	202103050900_2I2	METF2_0031708	METF2_0006000	An. campestris/wejchoochotei	An. dissidens	-9.15052426308371	unreferenced species
202201060900_1K2	202103050900_2I3	METF2_0031708	METF2_0006000	An. campestris/wejchoochotei	An. dissidens	-9.54769758613788	unreferenced species
202201060900_1K3	202103050900_2I1	METF2_0031708	METF2_0006000	An. campestris/wejchoochotei	An. dissidens	-10.2362636511413	unreferenced species
202201060900_1K4	202103050900_2J3	METF2_0031708	METF2_0006000	An. campestris/wejchoochotei	An. dissidens	-9.32272988390316	unreferenced species
202201060900_1L1	202103050900_2K1	METF2_0031708	METF2_0006000	An. campestris/wejchoochotei	An. dissidens	-9.09936976058309	unreferenced species
202201060900_1L4	202103050900_2I1	METF2_0031708	METF2_0006000	An. campestris/wejchoochotei	An. dissidens	-9.22562344432818	unreferenced species
202201060900_2A1	202103050900_2I3	METF2_0031708	METF2_0006000	An. campestris/wejchoochotei	An. dissidens	-9.62695576100891	unreferenced species
202201060900_2A2	202103050900_2J4	METF2_0031708	METF2_0006000	An. campestris/wejchoochotei	An. dissidens	-10.0538199411109	unreferenced species
202201060900_1L3	202201060900_2B2	METF2_0031708	METF2_0031712	An. campestris/wejchoochotei	An. saeungae	-10.2252702303207	unreferenced species
