## Appendix for "Identification of Southeast Asian *Anopheles* mosquito species with matrix-assisted laser desorption/ionization time-of-flight mass spectrometry using a cross-correlation approach": tableS6_identification_performance_upgraded.csv

threshold	spot	sensitivity2	specificity2	ppv2	accuracy2
-20	1	1 (1; 1)	0 (0; 0)	0.98 (0.97; 0.99)	0.98 (0.97; 0.99)
-20	2	1 (1; 1)	0 (0; 0)	0.99 (0.98; 0.99)	0.99 (0.98; 0.99)
-20	3	1 (1; 1)	0 (0; 0)	0.99 (0.98; 0.99)	0.99 (0.98; 0.99)
-20	4	1 (1; 1)	0 (0; 0)	0.99 (0.98; 0.99)	0.99 (0.98; 0.99)
-20	5	1 (1; 1)	0 (0; 0)	0.99 (0.98; 0.99)	0.99 (0.98; 0.99)
-20	6	1 (1; 1)	0 (0; 0)	0.98 (0.98; 0.99)	0.98 (0.98; 0.99)
-20	7	1 (1; 1)	0 (0; 0)	0.98 (0.98; 0.99)	0.98 (0.98; 0.99)
-20	8	1 (1; 1)	0 (0; 0)	0.98 (0.98; 0.99)	0.98 (0.98; 0.99)
-20	9	1 (1; 1)	0 (0; 0)	0.98 (0.98; 0.99)	0.98 (0.98; 0.99)
-19.5	1	1 (1; 1)	0 (0; 0)	0.98 (0.97; 0.99)	0.98 (0.97; 0.99)
-19.5	2	1 (1; 1)	0 (0; 0)	0.99 (0.98; 0.99)	0.99 (0.98; 0.99)
-19.5	3	1 (1; 1)	0 (0; 0)	0.99 (0.98; 0.99)	0.99 (0.98; 0.99)
-19.5	4	1 (1; 1)	0 (0; 0)	0.99 (0.98; 0.99)	0.99 (0.98; 0.99)
-19.5	5	1 (1; 1)	0 (0; 0)	0.99 (0.98; 0.99)	0.99 (0.98; 0.99)
-19.5	6	1 (1; 1)	0 (0; 0)	0.98 (0.98; 0.99)	0.98 (0.98; 0.99)
-19.5	7	1 (1; 1)	0 (0; 0)	0.98 (0.98; 0.99)	0.98 (0.98; 0.99)
-19.5	8	1 (1; 1)	0 (0; 0)	0.98 (0.98; 0.99)	0.98 (0.98; 0.99)
-19.5	9	1 (1; 1)	0 (0; 0)	0.98 (0.98; 0.99)	0.98 (0.98; 0.99)
-19	1	1 (1; 1)	0 (0; 0)	0.98 (0.97; 0.99)	0.98 (0.97; 0.99)
-19	2	1 (1; 1)	0 (0; 0)	0.99 (0.98; 0.99)	0.99 (0.98; 0.99)
-19	3	1 (1; 1)	0 (0; 0)	0.99 (0.98; 0.99)	0.99 (0.98; 0.99)
-19	4	1 (1; 1)	0 (0; 0)	0.99 (0.98; 0.99)	0.99 (0.98; 0.99)
-19	5	1 (1; 1)	0 (0; 0)	0.99 (0.98; 0.99)	0.99 (0.98; 0.99)
-19	6	1 (1; 1)	0 (0; 0)	0.98 (0.98; 0.99)	0.98 (0.98; 0.99)
-19	7	1 (1; 1)	0 (0; 0)	0.98 (0.98; 0.99)	0.98 (0.98; 0.99)
-19	8	1 (1; 1)	0 (0; 0)	0.98 (0.98; 0.99)	0.98 (0.98; 0.99)
-19	9	1 (1; 1)	0 (0; 0)	0.98 (0.98; 0.99)	0.98 (0.98; 0.99)
-18.5	1	1 (1; 1)	0 (0; 0.01)	0.98 (0.97; 0.99)	0.98 (0.97; 0.99)
-18.5	2	1 (1; 1)	0 (0; 0)	0.99 (0.98; 0.99)	0.99 (0.98; 0.99)
-18.5	3	1 (1; 1)	0 (0; 0)	0.99 (0.98; 0.99)	0.99 (0.98; 0.99)
-18.5	4	1 (1; 1)	0 (0; 0)	0.99 (0.98; 0.99)	0.99 (0.98; 0.99)
-18.5	5	1 (1; 1)	0 (0; 0)	0.99 (0.98; 0.99)	0.99 (0.98; 0.99)
-18.5	6	1 (1; 1)	0 (0; 0)	0.98 (0.98; 0.99)	0.98 (0.98; 0.99)
-18.5	7	1 (1; 1)	0 (0; 0)	0.98 (0.98; 0.99)	0.98 (0.98; 0.99)
-18.5	8	1 (1; 1)	0 (0; 0)	0.98 (0.98; 0.99)	0.98 (0.98; 0.99)
-18.5	9	1 (1; 1)	0 (0; 0)	0.98 (0.98; 0.99)	0.98 (0.98; 0.99)
-18	1	1 (1; 1)	0 (0; 0.01)	0.98 (0.97; 0.99)	0.98 (0.97; 0.99)
-18	2	1 (1; 1)	0 (0; 0)	0.99 (0.98; 0.99)	0.99 (0.98; 0.99)
-18	3	1 (1; 1)	0 (0; 0)	0.99 (0.98; 0.99)	0.99 (0.98; 0.99)
-18	4	1 (1; 1)	0 (0; 0)	0.99 (0.98; 0.99)	0.99 (0.98; 0.99)
-18	5	1 (1; 1)	0 (0; 0)	0.99 (0.98; 0.99)	0.99 (0.98; 0.99)
-18	6	1 (1; 1)	0 (0; 0)	0.98 (0.98; 0.99)	0.98 (0.98; 0.99)
-18	7	1 (1; 1)	0 (0; 0)	0.98 (0.98; 0.99)	0.98 (0.98; 0.99)
-18	8	1 (1; 1)	0 (0; 0)	0.98 (0.98; 0.99)	0.98 (0.98; 0.99)
-18	9	1 (1; 1)	0 (0; 0)	0.98 (0.98; 0.99)	0.98 (0.98; 0.99)
-17.5	1	1 (1; 1)	0 (0; 0.01)	0.98 (0.97; 0.99)	0.98 (0.97; 0.99)
-17.5	2	1 (1; 1)	0 (0; 0)	0.99 (0.98; 0.99)	0.99 (0.98; 0.99)
-17.5	3	1 (1; 1)	0 (0; 0)	0.99 (0.98; 0.99)	0.99 (0.98; 0.99)
-17.5	4	1 (1; 1)	0 (0; 0)	0.99 (0.98; 0.99)	0.99 (0.98; 0.99)
-17.5	5	1 (1; 1)	0 (0; 0)	0.99 (0.98; 0.99)	0.99 (0.98; 0.99)
-17.5	6	1 (1; 1)	0 (0; 0)	0.98 (0.98; 0.99)	0.98 (0.98; 0.99)
-17.5	7	1 (1; 1)	0 (0; 0)	0.98 (0.98; 0.99)	0.98 (0.98; 0.99)
-17.5	8	1 (1; 1)	0 (0; 0)	0.98 (0.98; 0.99)	0.98 (0.98; 0.99)
-17.5	9	1 (1; 1)	0 (0; 0)	0.98 (0.98; 0.99)	0.98 (0.98; 0.99)
-17	1	1 (1; 1)	0.01 (0; 0.01)	0.99 (0.97; 0.99)	0.98 (0.97; 0.99)
-17	2	1 (1; 1)	0 (0; 0)	0.99 (0.98; 0.99)	0.99 (0.98; 0.99)
-17	3	1 (1; 1)	0 (0; 0)	0.99 (0.98; 0.99)	0.99 (0.98; 0.99)
-17	4	1 (1; 1)	0 (0; 0)	0.99 (0.98; 0.99)	0.99 (0.98; 0.99)
-17	5	1 (1; 1)	0 (0; 0)	0.99 (0.98; 0.99)	0.99 (0.98; 0.99)
-17	6	1 (1; 1)	0 (0; 0)	0.98 (0.98; 0.99)	0.98 (0.98; 0.99)
-17	7	1 (1; 1)	0 (0; 0)	0.98 (0.98; 0.99)	0.98 (0.98; 0.99)
-17	8	1 (1; 1)	0 (0; 0)	0.98 (0.98; 0.99)	0.98 (0.98; 0.99)
-17	9	1 (1; 1)	0 (0; 0)	0.98 (0.98; 0.99)	0.98 (0.98; 0.99)
-16.5	1	1 (0.99; 1)	0.01 (0; 0.02)	0.99 (0.97; 0.99)	0.98 (0.97; 0.99)
-16.5	2	1 (1; 1)	0 (0; 0.01)	0.99 (0.98; 0.99)	0.99 (0.98; 0.99)
-16.5	3	1 (1; 1)	0 (0; 0)	0.99 (0.98; 0.99)	0.99 (0.98; 0.99)
-16.5	4	1 (1; 1)	0 (0; 0)	0.99 (0.98; 0.99)	0.99 (0.98; 0.99)
-16.5	5	1 (1; 1)	0 (0; 0)	0.99 (0.98; 0.99)	0.99 (0.98; 0.99)
-16.5	6	1 (1; 1)	0 (0; 0)	0.98 (0.98; 0.99)	0.98 (0.98; 0.99)
-16.5	7	1 (1; 1)	0 (0; 0)	0.98 (0.98; 0.99)	0.98 (0.98; 0.99)
-16.5	8	1 (1; 1)	0 (0; 0)	0.98 (0.98; 0.99)	0.98 (0.98; 0.99)
-16.5	9	1 (1; 1)	0 (0; 0)	0.98 (0.98; 0.99)	0.98 (0.98; 0.99)
-16	1	1 (0.99; 1)	0.03 (0.01; 0.04)	0.99 (0.98; 0.99)	0.98 (0.97; 0.99)
-16	2	1 (1; 1)	0.01 (0; 0.01)	0.99 (0.98; 0.99)	0.99 (0.98; 0.99)
-16	3	1 (1; 1)	0 (0; 0.01)	0.99 (0.98; 0.99)	0.99 (0.98; 0.99)
-16	4	1 (1; 1)	0 (0; 0.01)	0.99 (0.98; 0.99)	0.99 (0.98; 0.99)
-16	5	1 (1; 1)	0 (0; 0.01)	0.99 (0.98; 0.99)	0.99 (0.98; 0.99)
-16	6	1 (1; 1)	0 (0; 0)	0.98 (0.98; 0.99)	0.98 (0.98; 0.99)
-16	7	1 (1; 1)	0 (0; 0)	0.98 (0.98; 0.99)	0.98 (0.98; 0.99)
-16	8	1 (1; 1)	0 (0; 0)	0.98 (0.98; 0.99)	0.98 (0.98; 0.99)
-16	9	1 (1; 1)	0 (0; 0)	0.98 (0.98; 0.99)	0.98 (0.98; 0.99)
-15.5	1	1 (0.99; 1)	0.05 (0.03; 0.06)	0.99 (0.98; 0.99)	0.98 (0.97; 0.99)
-15.5	2	1 (1; 1)	0.02 (0.01; 0.03)	0.99 (0.98; 0.99)	0.99 (0.98; 0.99)
-15.5	3	1 (1; 1)	0.01 (0.01; 0.02)	0.99 (0.98; 0.99)	0.99 (0.98; 0.99)
-15.5	4	1 (1; 1)	0.01 (0.01; 0.02)	0.99 (0.98; 0.99)	0.99 (0.98; 0.99)
-15.5	5	1 (1; 1)	0.01 (0.01; 0.02)	0.99 (0.98; 0.99)	0.99 (0.98; 0.99)
-15.5	6	1 (1; 1)	0.01 (0.01; 0.01)	0.98 (0.98; 0.99)	0.98 (0.98; 0.99)
-15.5	7	1 (1; 1)	0.01 (0.01; 0.01)	0.98 (0.98; 0.99)	0.98 (0.98; 0.99)
-15.5	8	1 (1; 1)	0.01 (0.01; 0.01)	0.98 (0.98; 0.99)	0.98 (0.98; 0.99)
-15.5	9	1 (1; 1)	0.01 (0.01; 0.01)	0.98 (0.98; 0.99)	0.98 (0.98; 0.99)
-15	1	1 (0.99; 1)	0.08 (0.06; 0.1)	0.99 (0.98; 0.99)	0.98 (0.97; 0.99)
-15	2	1 (1; 1)	0.04 (0.03; 0.06)	0.99 (0.98; 0.99)	0.99 (0.98; 0.99)
-15	3	1 (1; 1)	0.03 (0.02; 0.04)	0.99 (0.98; 0.99)	0.99 (0.98; 0.99)
-15	4	1 (1; 1)	0.03 (0.02; 0.03)	0.99 (0.98; 0.99)	0.99 (0.98; 0.99)
-15	5	1 (1; 1)	0.02 (0.02; 0.03)	0.99 (0.98; 0.99)	0.99 (0.98; 0.99)
-15	6	1 (1; 1)	0.02 (0.02; 0.03)	0.98 (0.98; 0.99)	0.98 (0.98; 0.99)
-15	7	1 (1; 1)	0.02 (0.02; 0.03)	0.98 (0.98; 0.99)	0.98 (0.98; 0.99)
-15	8	1 (1; 1)	0.02 (0.02; 0.02)	0.98 (0.98; 0.99)	0.98 (0.98; 0.99)
-15	9	1 (1; 1)	0.02 (0.02; 0.02)	0.98 (0.98; 0.99)	0.98 (0.98; 0.99)
-14.5	1	0.99 (0.99; 1)	0.12 (0.1; 0.14)	0.99 (0.98; 0.99)	0.98 (0.97; 0.99)
-14.5	2	1 (1; 1)	0.07 (0.06; 0.09)	0.99 (0.98; 0.99)	0.99 (0.98; 0.99)
-14.5	3	1 (1; 1)	0.06 (0.05; 0.07)	0.99 (0.98; 0.99)	0.99 (0.98; 0.99)
-14.5	4	1 (1; 1)	0.05 (0.04; 0.06)	0.99 (0.98; 0.99)	0.99 (0.98; 0.99)
-14.5	5	1 (1; 1)	0.05 (0.04; 0.06)	0.99 (0.98; 0.99)	0.99 (0.98; 0.99)
-14.5	6	1 (1; 1)	0.05 (0.04; 0.05)	0.98 (0.98; 0.99)	0.98 (0.98; 0.99)
-14.5	7	1 (1; 1)	0.04 (0.04; 0.05)	0.98 (0.98; 0.99)	0.98 (0.98; 0.99)
-14.5	8	1 (1; 1)	0.04 (0.04; 0.05)	0.98 (0.98; 0.99)	0.98 (0.98; 0.99)
-14.5	9	1 (1; 1)	0.04 (0.04; 0.04)	0.98 (0.98; 0.99)	0.98 (0.98; 0.99)
-14	1	0.99 (0.98; 1)	0.18 (0.16; 0.21)	0.99 (0.98; 0.99)	0.98 (0.97; 0.99)
-14	2	1 (1; 1)	0.12 (0.1; 0.14)	0.99 (0.98; 0.99)	0.99 (0.98; 0.99)
-14	3	1 (1; 1)	0.09 (0.08; 0.11)	0.99 (0.98; 0.99)	0.99 (0.98; 0.99)
-14	4	1 (1; 1)	0.08 (0.07; 0.09)	0.99 (0.98; 0.99)	0.99 (0.98; 0.99)
-14	5	1 (1; 1)	0.07 (0.07; 0.08)	0.99 (0.98; 0.99)	0.99 (0.98; 0.99)
-14	6	1 (1; 1)	0.07 (0.06; 0.08)	0.98 (0.98; 0.99)	0.98 (0.98; 0.99)
-14	7	1 (1; 1)	0.07 (0.06; 0.07)	0.98 (0.98; 0.99)	0.98 (0.98; 0.99)
-14	8	1 (1; 1)	0.06 (0.06; 0.07)	0.98 (0.98; 0.99)	0.98 (0.98; 0.99)
-14	9	1 (1; 1)	0.06 (0.06; 0.07)	0.98 (0.98; 0.99)	0.98 (0.98; 0.99)
-13.5	1	0.99 (0.98; 0.99)	0.26 (0.24; 0.29)	0.99 (0.98; 0.99)	0.98 (0.96; 0.99)
-13.5	2	1 (0.99; 1)	0.19 (0.16; 0.21)	0.99 (0.98; 0.99)	0.99 (0.98; 0.99)
-13.5	3	1 (0.99; 1)	0.15 (0.14; 0.17)	0.99 (0.98; 0.99)	0.99 (0.98; 0.99)
-13.5	4	1 (1; 1)	0.14 (0.12; 0.15)	0.99 (0.98; 0.99)	0.99 (0.98; 0.99)
-13.5	5	1 (1; 1)	0.12 (0.11; 0.14)	0.99 (0.98; 0.99)	0.99 (0.98; 0.99)
-13.5	6	1 (1; 1)	0.12 (0.1; 0.13)	0.99 (0.98; 0.99)	0.98 (0.98; 0.99)
-13.5	7	1 (1; 1)	0.11 (0.1; 0.12)	0.99 (0.98; 0.99)	0.98 (0.98; 0.99)
-13.5	8	1 (1; 1)	0.1 (0.1; 0.11)	0.98 (0.98; 0.99)	0.98 (0.98; 0.99)
-13.5	9	1 (1; 1)	0.1 (0.1; 0.1)	0.98 (0.98; 0.99)	0.98 (0.98; 0.99)
-13	1	0.98 (0.97; 0.99)	0.35 (0.32; 0.38)	0.99 (0.98; 0.99)	0.97 (0.96; 0.98)
-13	2	0.99 (0.99; 1)	0.27 (0.24; 0.29)	0.99 (0.98; 0.99)	0.98 (0.97; 0.99)
-13	3	0.99 (0.99; 1)	0.23 (0.2; 0.25)	0.99 (0.98; 0.99)	0.98 (0.97; 0.99)
-13	4	1 (0.99; 1)	0.2 (0.18; 0.22)	0.99 (0.98; 0.99)	0.98 (0.97; 0.99)
-13	5	1 (0.99; 1)	0.18 (0.17; 0.2)	0.99 (0.98; 0.99)	0.98 (0.98; 0.99)
-13	6	1 (0.99; 1)	0.17 (0.16; 0.18)	0.99 (0.98; 0.99)	0.98 (0.98; 0.99)
-13	7	1 (0.99; 1)	0.16 (0.15; 0.17)	0.99 (0.98; 0.99)	0.98 (0.98; 0.99)
-13	8	1 (1; 1)	0.15 (0.14; 0.16)	0.99 (0.98; 0.99)	0.98 (0.98; 0.99)
-13	9	1 (1; 1)	0.15 (0.14; 0.15)	0.99 (0.98; 0.99)	0.98 (0.98; 0.99)
-12.5	1	0.97 (0.96; 0.98)	0.45 (0.43; 0.48)	0.99 (0.98; 0.99)	0.96 (0.95; 0.97)
-12.5	2	0.99 (0.98; 0.99)	0.37 (0.35; 0.4)	0.99 (0.98; 0.99)	0.98 (0.97; 0.99)
-12.5	3	0.99 (0.98; 0.99)	0.33 (0.31; 0.35)	0.99 (0.98; 0.99)	0.98 (0.97; 0.99)
-12.5	4	0.99 (0.99; 0.99)	0.31 (0.29; 0.33)	0.99 (0.98; 0.99)	0.98 (0.97; 0.99)
-12.5	5	0.99 (0.99; 0.99)	0.29 (0.27; 0.31)	0.99 (0.98; 0.99)	0.98 (0.97; 0.99)
-12.5	6	0.99 (0.99; 0.99)	0.27 (0.26; 0.29)	0.99 (0.98; 0.99)	0.98 (0.97; 0.99)
-12.5	7	0.99 (0.99; 0.99)	0.26 (0.25; 0.27)	0.99 (0.98; 0.99)	0.98 (0.97; 0.99)
-12.5	8	0.99 (0.99; 0.99)	0.25 (0.24; 0.26)	0.99 (0.98; 0.99)	0.98 (0.98; 0.99)
-12.5	9	0.99 (0.99; 0.99)	0.24 (0.23; 0.25)	0.99 (0.98; 0.99)	0.98 (0.98; 0.98)
-12	1	0.96 (0.95; 0.97)	0.56 (0.53; 0.58)	0.99 (0.98; 1)	0.95 (0.94; 0.97)
-12	2	0.98 (0.97; 0.99)	0.48 (0.46; 0.5)	0.99 (0.98; 0.99)	0.97 (0.96; 0.98)
-12	3	0.99 (0.98; 0.99)	0.44 (0.42; 0.46)	0.99 (0.98; 0.99)	0.97 (0.97; 0.98)
-12	4	0.99 (0.98; 0.99)	0.42 (0.4; 0.44)	0.99 (0.98; 0.99)	0.97 (0.97; 0.98)
-12	5	0.99 (0.98; 0.99)	0.4 (0.38; 0.42)	0.99 (0.98; 0.99)	0.97 (0.97; 0.98)
-12	6	0.99 (0.99; 0.99)	0.39 (0.37; 0.4)	0.99 (0.98; 0.99)	0.98 (0.97; 0.98)
-12	7	0.99 (0.99; 0.99)	0.37 (0.36; 0.39)	0.99 (0.98; 0.99)	0.98 (0.97; 0.98)
-12	8	0.99 (0.99; 0.99)	0.37 (0.35; 0.38)	0.99 (0.98; 0.99)	0.98 (0.97; 0.98)
-12	9	0.99 (0.99; 0.99)	0.36 (0.35; 0.37)	0.99 (0.98; 0.99)	0.98 (0.97; 0.98)
-11.5	1	0.94 (0.92; 0.96)	0.66 (0.64; 0.69)	0.99 (0.99; 1)	0.93 (0.91; 0.95)
-11.5	2	0.97 (0.96; 0.98)	0.59 (0.57; 0.62)	0.99 (0.98; 1)	0.96 (0.95; 0.97)
-11.5	3	0.98 (0.97; 0.99)	0.56 (0.54; 0.58)	0.99 (0.98; 0.99)	0.97 (0.96; 0.98)
-11.5	4	0.98 (0.98; 0.99)	0.54 (0.52; 0.56)	0.99 (0.98; 0.99)	0.97 (0.96; 0.98)
-11.5	5	0.98 (0.98; 0.99)	0.52 (0.51; 0.54)	0.99 (0.98; 0.99)	0.97 (0.96; 0.98)
-11.5	6	0.99 (0.98; 0.99)	0.51 (0.49; 0.52)	0.99 (0.98; 0.99)	0.97 (0.96; 0.98)
-11.5	7	0.99 (0.98; 0.99)	0.5 (0.48; 0.51)	0.99 (0.98; 0.99)	0.97 (0.97; 0.98)
-11.5	8	0.99 (0.98; 0.99)	0.49 (0.48; 0.5)	0.99 (0.98; 0.99)	0.97 (0.97; 0.98)
-11.5	9	0.99 (0.99; 0.99)	0.48 (0.47; 0.49)	0.99 (0.98; 0.99)	0.97 (0.97; 0.97)
-11	1	0.91 (0.88; 0.93)	0.75 (0.72; 0.77)	0.99 (0.98; 1)	0.9 (0.88; 0.92)
-11	2	0.95 (0.94; 0.96)	0.69 (0.67; 0.71)	0.99 (0.98; 1)	0.94 (0.93; 0.96)
-11	3	0.96 (0.95; 0.97)	0.66 (0.64; 0.68)	0.99 (0.98; 0.99)	0.95 (0.94; 0.96)
-11	4	0.97 (0.96; 0.98)	0.64 (0.63; 0.66)	0.99 (0.98; 0.99)	0.96 (0.95; 0.97)
-11	5	0.97 (0.96; 0.98)	0.63 (0.61; 0.64)	0.99 (0.98; 0.99)	0.96 (0.95; 0.97)
-11	6	0.97 (0.97; 0.98)	0.62 (0.61; 0.63)	0.99 (0.98; 0.99)	0.96 (0.95; 0.97)
-11	7	0.98 (0.97; 0.98)	0.61 (0.6; 0.62)	0.99 (0.98; 0.99)	0.96 (0.96; 0.97)
-11	8	0.98 (0.97; 0.98)	0.6 (0.59; 0.61)	0.99 (0.98; 0.99)	0.96 (0.96; 0.97)
-11	9	0.98 (0.97; 0.98)	0.6 (0.59; 0.61)	0.99 (0.98; 0.99)	0.97 (0.96; 0.97)
-10.5	1	0.86 (0.83; 0.88)	0.82 (0.8; 0.84)	0.99 (0.98; 1)	0.85 (0.82; 0.87)
-10.5	2	0.92 (0.9; 0.93)	0.79 (0.77; 0.8)	0.99 (0.98; 1)	0.91 (0.89; 0.92)
-10.5	3	0.94 (0.92; 0.95)	0.77 (0.75; 0.78)	0.99 (0.98; 1)	0.93 (0.91; 0.94)
-10.5	4	0.95 (0.94; 0.96)	0.75 (0.74; 0.77)	0.99 (0.98; 1)	0.94 (0.92; 0.95)
-10.5	5	0.95 (0.94; 0.96)	0.74 (0.73; 0.76)	0.99 (0.98; 0.99)	0.94 (0.93; 0.95)
-10.5	6	0.96 (0.95; 0.96)	0.73 (0.72; 0.75)	0.99 (0.98; 0.99)	0.94 (0.94; 0.95)
-10.5	7	0.96 (0.95; 0.97)	0.73 (0.71; 0.74)	0.99 (0.98; 0.99)	0.95 (0.94; 0.96)
-10.5	8	0.96 (0.95; 0.97)	0.72 (0.71; 0.73)	0.99 (0.98; 0.99)	0.95 (0.94; 0.96)
-10.5	9	0.96 (0.96; 0.97)	0.71 (0.71; 0.72)	0.99 (0.98; 0.99)	0.95 (0.95; 0.96)
-10	1	0.8 (0.78; 0.83)	0.88 (0.86; 0.9)	0.99 (0.99; 1)	0.8 (0.77; 0.82)
-10	2	0.87 (0.85; 0.89)	0.85 (0.84; 0.87)	0.99 (0.98; 1)	0.86 (0.84; 0.88)
-10	3	0.89 (0.88; 0.91)	0.84 (0.83; 0.85)	0.99 (0.98; 1)	0.89 (0.87; 0.9)
-10	4	0.91 (0.89; 0.92)	0.83 (0.82; 0.84)	0.99 (0.98; 1)	0.9 (0.89; 0.92)
-10	5	0.92 (0.91; 0.93)	0.83 (0.82; 0.84)	0.99 (0.98; 1)	0.91 (0.9; 0.92)
-10	6	0.93 (0.92; 0.94)	0.82 (0.82; 0.83)	0.99 (0.98; 1)	0.92 (0.91; 0.93)
-10	7	0.93 (0.92; 0.94)	0.82 (0.81; 0.83)	0.99 (0.99; 1)	0.92 (0.92; 0.93)
-10	8	0.94 (0.93; 0.94)	0.82 (0.81; 0.82)	0.99 (0.99; 1)	0.93 (0.92; 0.94)
-10	9	0.94 (0.94; 0.94)	0.81 (0.81; 0.82)	0.99 (0.99; 0.99)	0.93 (0.92; 0.94)
-9.5	1	0.74 (0.71; 0.76)	0.93 (0.91; 0.94)	1 (0.99; 1)	0.74 (0.71; 0.76)
-9.5	2	0.81 (0.79; 0.83)	0.9 (0.89; 0.92)	0.99 (0.99; 1)	0.81 (0.79; 0.83)
-9.5	3	0.84 (0.83; 0.86)	0.89 (0.88; 0.9)	0.99 (0.98; 1)	0.84 (0.82; 0.85)
-9.5	4	0.86 (0.84; 0.87)	0.88 (0.87; 0.9)	0.99 (0.98; 1)	0.85 (0.84; 0.87)
-9.5	5	0.87 (0.86; 0.88)	0.88 (0.87; 0.89)	0.99 (0.98; 1)	0.86 (0.85; 0.87)
-9.5	6	0.88 (0.86; 0.88)	0.87 (0.86; 0.88)	0.99 (0.98; 1)	0.87 (0.86; 0.88)
-9.5	7	0.88 (0.87; 0.89)	0.87 (0.86; 0.88)	0.99 (0.98; 1)	0.87 (0.86; 0.88)
-9.5	8	0.89 (0.88; 0.89)	0.86 (0.86; 0.88)	0.99 (0.99; 1)	0.88 (0.87; 0.89)
-9.5	9	0.89 (0.88; 0.89)	0.86 (0.86; 0.87)	0.99 (0.99; 0.99)	0.88 (0.87; 0.89)
-9	1	0.64 (0.61; 0.66)	0.96 (0.95; 0.97)	1 (0.99; 1)	0.64 (0.61; 0.66)
-9	2	0.72 (0.7; 0.74)	0.95 (0.94; 0.96)	1 (0.99; 1)	0.72 (0.7; 0.74)
-9	3	0.76 (0.73; 0.78)	0.94 (0.93; 0.95)	1 (0.99; 1)	0.75 (0.74; 0.77)
-9	4	0.78 (0.76; 0.8)	0.94 (0.93; 0.95)	1 (0.99; 1)	0.78 (0.76; 0.8)
-9	5	0.79 (0.78; 0.81)	0.94 (0.93; 0.94)	1 (0.99; 1)	0.79 (0.78; 0.81)
-9	6	0.8 (0.79; 0.82)	0.93 (0.93; 0.94)	1 (0.99; 1)	0.8 (0.79; 0.81)
-9	7	0.81 (0.8; 0.82)	0.93 (0.93; 0.94)	1 (1; 1)	0.81 (0.8; 0.82)
-9	8	0.82 (0.81; 0.82)	0.93 (0.93; 0.94)	1 (1; 1)	0.82 (0.81; 0.82)
-9	9	0.82 (0.81; 0.82)	0.93 (0.93; 0.93)	1 (1; 1)	0.82 (0.81; 0.82)
-8.5	1	0.53 (0.5; 0.56)	0.97 (0.97; 0.98)	1 (0.99; 1)	0.53 (0.5; 0.56)
-8.5	2	0.61 (0.59; 0.63)	0.97 (0.96; 0.97)	1 (0.99; 1)	0.61 (0.59; 0.64)
-8.5	3	0.65 (0.63; 0.67)	0.96 (0.95; 0.97)	1 (0.99; 1)	0.65 (0.63; 0.67)
-8.5	4	0.67 (0.65; 0.69)	0.96 (0.95; 0.97)	1 (0.99; 1)	0.67 (0.65; 0.69)
-8.5	5	0.68 (0.67; 0.7)	0.96 (0.95; 0.96)	1 (0.99; 1)	0.68 (0.67; 0.7)
-8.5	6	0.7 (0.68; 0.71)	0.95 (0.95; 0.96)	1 (0.99; 1)	0.7 (0.68; 0.71)
-8.5	7	0.7 (0.69; 0.72)	0.95 (0.95; 0.96)	1 (1; 1)	0.7 (0.69; 0.72)
-8.5	8	0.71 (0.7; 0.72)	0.95 (0.95; 0.96)	1 (1; 1)	0.71 (0.7; 0.72)
-8.5	9	0.72 (0.71; 0.73)	0.95 (0.95; 0.96)	1 (1; 1)	0.72 (0.71; 0.73)
-8	1	0.42 (0.39; 0.45)	0.99 (0.98; 0.99)	0.99 (0.99; 1)	0.42 (0.39; 0.45)
-8	2	0.5 (0.48; 0.53)	0.98 (0.97; 0.99)	0.99 (0.99; 1)	0.5 (0.48; 0.53)
-8	3	0.54 (0.52; 0.57)	0.98 (0.97; 0.98)	1 (0.99; 1)	0.55 (0.52; 0.57)
-8	4	0.57 (0.55; 0.59)	0.98 (0.97; 0.98)	1 (0.99; 1)	0.57 (0.55; 0.59)
-8	5	0.59 (0.57; 0.61)	0.98 (0.97; 0.98)	1 (0.99; 1)	0.59 (0.57; 0.61)
-8	6	0.6 (0.59; 0.62)	0.97 (0.97; 0.98)	1 (0.99; 1)	0.6 (0.59; 0.62)
-8	7	0.61 (0.6; 0.63)	0.97 (0.97; 0.98)	1 (1; 1)	0.62 (0.6; 0.63)
-8	8	0.62 (0.61; 0.63)	0.97 (0.97; 0.98)	1 (1; 1)	0.62 (0.61; 0.64)
-8	9	0.63 (0.62; 0.64)	0.97 (0.97; 0.98)	1 (1; 1)	0.63 (0.62; 0.64)
-7.5	1	0.29 (0.27; 0.32)	0.99 (0.99; 1)	1 (0.98; 1)	0.29 (0.27; 0.32)
-7.5	2	0.37 (0.34; 0.39)	0.99 (0.99; 1)	0.99 (0.98; 1)	0.37 (0.34; 0.39)
-7.5	3	0.4 (0.38; 0.43)	0.99 (0.99; 0.99)	0.99 (0.99; 1)	0.4 (0.38; 0.43)
-7.5	4	0.43 (0.41; 0.45)	0.99 (0.99; 0.99)	0.99 (0.99; 1)	0.43 (0.41; 0.45)
-7.5	5	0.45 (0.43; 0.47)	0.99 (0.99; 0.99)	1 (0.99; 1)	0.45 (0.43; 0.47)
-7.5	6	0.46 (0.45; 0.48)	0.99 (0.99; 0.99)	1 (0.99; 1)	0.47 (0.45; 0.48)
-7.5	7	0.48 (0.46; 0.49)	0.99 (0.99; 0.99)	1 (0.99; 1)	0.48 (0.46; 0.5)
-7.5	8	0.49 (0.48; 0.5)	0.99 (0.99; 0.99)	1 (0.99; 1)	0.49 (0.48; 0.5)
-7.5	9	0.5 (0.49; 0.51)	0.99 (0.99; 0.99)	1 (0.99; 1)	0.5 (0.49; 0.51)
-7	1	0.17 (0.15; 0.2)	1 (1; 1)	1 (0.98; 1)	0.17 (0.15; 0.2)
-7	2	0.23 (0.2; 0.25)	1 (0.99; 1)	1 (0.99; 1)	0.23 (0.21; 0.25)
-7	3	0.25 (0.23; 0.28)	1 (0.99; 1)	1 (0.98; 1)	0.26 (0.24; 0.28)
-7	4	0.28 (0.26; 0.3)	1 (0.99; 1)	1 (0.98; 1)	0.28 (0.26; 0.3)
-7	5	0.3 (0.28; 0.31)	1 (0.99; 1)	1 (0.98; 1)	0.3 (0.28; 0.31)
-7	6	0.31 (0.29; 0.32)	1 (0.99; 1)	1 (0.98; 1)	0.31 (0.29; 0.33)
-7	7	0.32 (0.31; 0.34)	1 (0.99; 1)	1 (0.99; 1)	0.32 (0.31; 0.34)
-7	8	0.33 (0.32; 0.34)	0.99 (0.99; 1)	1 (0.99; 1)	0.33 (0.32; 0.34)
-7	9	0.34 (0.33; 0.35)	0.99 (0.99; 1)	1 (0.99; 1)	0.34 (0.33; 0.35)
-6.5	1	0.1 (0.08; 0.11)	1 (1; 1)	1 (1; 1)	0.1 (0.08; 0.12)
-6.5	2	0.13 (0.11; 0.15)	1 (1; 1)	1 (1; 1)	0.13 (0.12; 0.15)
-6.5	3	0.15 (0.13; 0.17)	1 (1; 1)	1 (1; 1)	0.15 (0.14; 0.17)
-6.5	4	0.16 (0.15; 0.18)	1 (1; 1)	1 (1; 1)	0.17 (0.15; 0.18)
-6.5	5	0.18 (0.16; 0.19)	1 (1; 1)	1 (1; 1)	0.18 (0.16; 0.19)
-6.5	6	0.19 (0.17; 0.2)	1 (1; 1)	1 (1; 1)	0.19 (0.18; 0.2)
-6.5	7	0.19 (0.18; 0.2)	1 (1; 1)	1 (1; 1)	0.19 (0.18; 0.21)
-6.5	8	0.2 (0.19; 0.21)	1 (1; 1)	1 (1; 1)	0.2 (0.19; 0.21)
-6.5	9	0.21 (0.2; 0.21)	1 (1; 1)	1 (1; 1)	0.21 (0.2; 0.21)
-6	1	0.04 (0.03; 0.06)	1 (1; 1)	1 (1; 1)	0.04 (0.03; 0.06)
-6	2	0.06 (0.05; 0.08)	1 (1; 1)	1 (1; 1)	0.06 (0.05; 0.08)
-6	3	0.07 (0.06; 0.08)	1 (1; 1)	1 (1; 1)	0.08 (0.06; 0.09)
-6	4	0.08 (0.07; 0.09)	1 (1; 1)	1 (1; 1)	0.08 (0.07; 0.09)
-6	5	0.09 (0.08; 0.1)	1 (1; 1)	1 (1; 1)	0.09 (0.08; 0.1)
-6	6	0.09 (0.08; 0.1)	1 (1; 1)	1 (1; 1)	0.09 (0.09; 0.11)
-6	7	0.1 (0.09; 0.1)	1 (1; 1)	1 (1; 1)	0.1 (0.09; 0.11)
-6	8	0.1 (0.09; 0.11)	1 (1; 1)	1 (1; 1)	0.1 (0.09; 0.11)
-6	9	0.1 (0.1; 0.11)	1 (1; 1)	1 (1; 1)	0.11 (0.1; 0.11)
-5.5	1	0.01 (0.01; 0.02)	1 (1; 1)	1 (1; 1)	0.02 (0.01; 0.02)
-5.5	2	0.02 (0.01; 0.03)	1 (1; 1)	1 (1; 1)	0.02 (0.02; 0.03)
-5.5	3	0.02 (0.02; 0.03)	1 (1; 1)	1 (1; 1)	0.03 (0.02; 0.03)
-5.5	4	0.02 (0.02; 0.03)	1 (1; 1)	1 (1; 1)	0.03 (0.02; 0.03)
-5.5	5	0.03 (0.02; 0.03)	1 (1; 1)	1 (1; 1)	0.03 (0.02; 0.03)
-5.5	6	0.03 (0.02; 0.03)	1 (1; 1)	1 (1; 1)	0.03 (0.03; 0.03)
-5.5	7	0.03 (0.02; 0.03)	1 (1; 1)	1 (1; 1)	0.03 (0.03; 0.03)
-5.5	8	0.03 (0.03; 0.03)	1 (1; 1)	1 (1; 1)	0.03 (0.03; 0.03)
-5.5	9	0.03 (0.03; 0.03)	1 (1; 1)	1 (1; 1)	0.03 (0.03; 0.03)
-5	1	0 (0; 0.01)	1 (1; 1)	1 (1; 1)	0.01 (0; 0.01)
-5	2	0.01 (0; 0.01)	1 (1; 1)	1 (1; 1)	0.01 (0; 0.01)
-5	3	0.01 (0; 0.01)	1 (1; 1)	1 (1; 1)	0.01 (0.01; 0.02)
-5	4	0.01 (0.01; 0.01)	1 (1; 1)	1 (1; 1)	0.01 (0.01; 0.02)
-5	5	0.01 (0.01; 0.01)	1 (1; 1)	1 (1; 1)	0.01 (0.01; 0.02)
-5	6	0.01 (0.01; 0.01)	1 (1; 1)	1 (1; 1)	0.01 (0.01; 0.02)
-5	7	0.01 (0.01; 0.01)	1 (1; 1)	1 (1; 1)	0.02 (0.01; 0.02)
-5	8	0.01 (0.01; 0.01)	1 (1; 1)	1 (1; 1)	0.02 (0.01; 0.02)
-5	9	0.01 (0.01; 0.01)	1 (1; 1)	1 (1; 1)	0.02 (0.01; 0.02)
-4.5	1	0 (0; 0)	1 (1; 1)	NA (NA; NA)	0 (0; 0)
-4.5	2	0 (0; 0)	1 (1; 1)	NA (NA; NA)	0 (0; 0)
-4.5	3	0 (0; 0)	1 (1; 1)	NA (NA; NA)	0 (0; 0)
-4.5	4	0 (0; 0)	1 (1; 1)	NA (NA; NA)	0 (0; 0)
-4.5	5	0 (0; 0)	1 (1; 1)	NA (NA; NA)	0 (0; 0)
-4.5	6	0 (0; 0)	1 (1; 1)	NA (NA; NA)	0 (0; 0)
-4.5	7	0 (0; 0)	1 (1; 1)	NA (NA; NA)	0 (0; 0)
-4.5	8	0 (0; 0)	1 (1; 1)	NA (NA; NA)	0 (0; 0)
-4.5	9	0 (0; 0)	1 (1; 1)	NA (NA; NA)	0 (0; 0)
-4	1	0 (0; 0)	1 (1; 1)	NA (NA; NA)	0 (0; 0)
-4	2	0 (0; 0)	1 (1; 1)	NA (NA; NA)	0 (0; 0)
-4	3	0 (0; 0)	1 (1; 1)	NA (NA; NA)	0 (0; 0)
-4	4	0 (0; 0)	1 (1; 1)	NA (NA; NA)	0 (0; 0)
-4	5	0 (0; 0)	1 (1; 1)	NA (NA; NA)	0 (0; 0)
-4	6	0 (0; 0)	1 (1; 1)	NA (NA; NA)	0 (0; 0)
-4	7	0 (0; 0)	1 (1; 1)	NA (NA; NA)	0 (0; 0)
-4	8	0 (0; 0)	1 (1; 1)	NA (NA; NA)	0 (0; 0)
-4	9	0 (0; 0)	1 (1; 1)	NA (NA; NA)	0 (0; 0)
-3.5	1	0 (0; 0)	1 (1; 1)	NA (NA; NA)	0 (0; 0)
-3.5	2	0 (0; 0)	1 (1; 1)	NA (NA; NA)	0 (0; 0)
-3.5	3	0 (0; 0)	1 (1; 1)	NA (NA; NA)	0 (0; 0)
-3.5	4	0 (0; 0)	1 (1; 1)	NA (NA; NA)	0 (0; 0)
-3.5	5	0 (0; 0)	1 (1; 1)	NA (NA; NA)	0 (0; 0)
-3.5	6	0 (0; 0)	1 (1; 1)	NA (NA; NA)	0 (0; 0)
-3.5	7	0 (0; 0)	1 (1; 1)	NA (NA; NA)	0 (0; 0)
-3.5	8	0 (0; 0)	1 (1; 1)	NA (NA; NA)	0 (0; 0)
-3.5	9	0 (0; 0)	1 (1; 1)	NA (NA; NA)	0 (0; 0)
-3	1	0 (0; 0)	1 (1; 1)	NA (NA; NA)	0 (0; 0)
-3	2	0 (0; 0)	1 (1; 1)	NA (NA; NA)	0 (0; 0)
-3	3	0 (0; 0)	1 (1; 1)	NA (NA; NA)	0 (0; 0)
-3	4	0 (0; 0)	1 (1; 1)	NA (NA; NA)	0 (0; 0)
-3	5	0 (0; 0)	1 (1; 1)	NA (NA; NA)	0 (0; 0)
-3	6	0 (0; 0)	1 (1; 1)	NA (NA; NA)	0 (0; 0)
-3	7	0 (0; 0)	1 (1; 1)	NA (NA; NA)	0 (0; 0)
-3	8	0 (0; 0)	1 (1; 1)	NA (NA; NA)	0 (0; 0)
-3	9	0 (0; 0)	1 (1; 1)	NA (NA; NA)	0 (0; 0)
-2.5	1	0 (0; 0)	1 (1; 1)	NA (NA; NA)	0 (0; 0)
-2.5	2	0 (0; 0)	1 (1; 1)	NA (NA; NA)	0 (0; 0)
-2.5	3	0 (0; 0)	1 (1; 1)	NA (NA; NA)	0 (0; 0)
-2.5	4	0 (0; 0)	1 (1; 1)	NA (NA; NA)	0 (0; 0)
-2.5	5	0 (0; 0)	1 (1; 1)	NA (NA; NA)	0 (0; 0)
-2.5	6	0 (0; 0)	1 (1; 1)	NA (NA; NA)	0 (0; 0)
-2.5	7	0 (0; 0)	1 (1; 1)	NA (NA; NA)	0 (0; 0)
-2.5	8	0 (0; 0)	1 (1; 1)	NA (NA; NA)	0 (0; 0)
-2.5	9	0 (0; 0)	1 (1; 1)	NA (NA; NA)	0 (0; 0)
-2	1	0 (0; 0)	1 (1; 1)	NA (NA; NA)	0 (0; 0)
-2	2	0 (0; 0)	1 (1; 1)	NA (NA; NA)	0 (0; 0)
-2	3	0 (0; 0)	1 (1; 1)	NA (NA; NA)	0 (0; 0)
-2	4	0 (0; 0)	1 (1; 1)	NA (NA; NA)	0 (0; 0)
-2	5	0 (0; 0)	1 (1; 1)	NA (NA; NA)	0 (0; 0)
-2	6	0 (0; 0)	1 (1; 1)	NA (NA; NA)	0 (0; 0)
-2	7	0 (0; 0)	1 (1; 1)	NA (NA; NA)	0 (0; 0)
-2	8	0 (0; 0)	1 (1; 1)	NA (NA; NA)	0 (0; 0)
-2	9	0 (0; 0)	1 (1; 1)	NA (NA; NA)	0 (0; 0)
-1.5	1	0 (0; 0)	1 (1; 1)	NA (NA; NA)	0 (0; 0)
-1.5	2	0 (0; 0)	1 (1; 1)	NA (NA; NA)	0 (0; 0)
-1.5	3	0 (0; 0)	1 (1; 1)	NA (NA; NA)	0 (0; 0)
-1.5	4	0 (0; 0)	1 (1; 1)	NA (NA; NA)	0 (0; 0)
-1.5	5	0 (0; 0)	1 (1; 1)	NA (NA; NA)	0 (0; 0)
-1.5	6	0 (0; 0)	1 (1; 1)	NA (NA; NA)	0 (0; 0)
-1.5	7	0 (0; 0)	1 (1; 1)	NA (NA; NA)	0 (0; 0)
-1.5	8	0 (0; 0)	1 (1; 1)	NA (NA; NA)	0 (0; 0)
-1.5	9	0 (0; 0)	1 (1; 1)	NA (NA; NA)	0 (0; 0)
-1	1	0 (0; 0)	1 (1; 1)	NA (NA; NA)	0 (0; 0)
-1	2	0 (0; 0)	1 (1; 1)	NA (NA; NA)	0 (0; 0)
-1	3	0 (0; 0)	1 (1; 1)	NA (NA; NA)	0 (0; 0)
-1	4	0 (0; 0)	1 (1; 1)	NA (NA; NA)	0 (0; 0)
-1	5	0 (0; 0)	1 (1; 1)	NA (NA; NA)	0 (0; 0)
-1	6	0 (0; 0)	1 (1; 1)	NA (NA; NA)	0 (0; 0)
-1	7	0 (0; 0)	1 (1; 1)	NA (NA; NA)	0 (0; 0)
-1	8	0 (0; 0)	1 (1; 1)	NA (NA; NA)	0 (0; 0)
-1	9	0 (0; 0)	1 (1; 1)	NA (NA; NA)	0 (0; 0)
-0.5	1	0 (0; 0)	1 (1; 1)	NA (NA; NA)	0 (0; 0)
-0.5	2	0 (0; 0)	1 (1; 1)	NA (NA; NA)	0 (0; 0)
-0.5	3	0 (0; 0)	1 (1; 1)	NA (NA; NA)	0 (0; 0)
-0.5	4	0 (0; 0)	1 (1; 1)	NA (NA; NA)	0 (0; 0)
-0.5	5	0 (0; 0)	1 (1; 1)	NA (NA; NA)	0 (0; 0)
-0.5	6	0 (0; 0)	1 (1; 1)	NA (NA; NA)	0 (0; 0)
-0.5	7	0 (0; 0)	1 (1; 1)	NA (NA; NA)	0 (0; 0)
-0.5	8	0 (0; 0)	1 (1; 1)	NA (NA; NA)	0 (0; 0)
-0.5	9	0 (0; 0)	1 (1; 1)	NA (NA; NA)	0 (0; 0)
0	1	0 (0; 0)	1 (1; 1)	NA (NA; NA)	0 (0; 0)
0	2	0 (0; 0)	1 (1; 1)	NA (NA; NA)	0 (0; 0)
0	3	0 (0; 0)	1 (1; 1)	NA (NA; NA)	0 (0; 0)
0	4	0 (0; 0)	1 (1; 1)	NA (NA; NA)	0 (0; 0)
0	5	0 (0; 0)	1 (1; 1)	NA (NA; NA)	0 (0; 0)
0	6	0 (0; 0)	1 (1; 1)	NA (NA; NA)	0 (0; 0)
0	7	0 (0; 0)	1 (1; 1)	NA (NA; NA)	0 (0; 0)
0	8	0 (0; 0)	1 (1; 1)	NA (NA; NA)	0 (0; 0)
0	9	0 (0; 0)	1 (1; 1)	NA (NA; NA)	0 (0; 0)
